# Genetic and structural evidence links Ca^2+^ dysregulation and ATP2B2 to neuropsychiatric illness

**DOI:** 10.1101/2025.08.25.672202

**Authors:** Sherif Gerges, Nikolaj Catois Straarup, Mohamed A. El-Brolosy, F. Kyle Satterstrom, Nolan Kamitaki, Jiayi Yuan, Emi Ling, Carmen Gelze, Raozhou Lin, Melissa Goldman, Curtis Mello, Tarjinder Singh, The Autism Sequencing Consortium, Jonathan S. Weissman, Sabina Berretta, Jen Q. Pan, Hilary Finucane, Charlott Stock, Poul Nissen, Steven A. McCarroll, Mark Daly

## Abstract

Neuropsychiatric disorders are highly heritable, but the molecular mechanisms linking risk variants to disease remain unclear^1^. Linking genetics to biological mechanisms requires integrating evidence across scales, from sequence variation to gene regulation to protein function. Here we integrate genetic, transcriptomic, and structural evidence to identify dysregulation of neuronal Ca^2+^ dynamics as a contributing mechanism. We analyzed single-nucleus neuronal RNA-seq data together with genome-wide association study (GWAS) heritability in a new way to identify gene expression programs enriched for psychiatric risk; genes encoding Ca^2+^ flux pathway genes were implicated by this analysis, a result that was then confirmed by concentrations of rare coding variants in these same genes in persons with psychiatric disorders. A critical gene in this biology, *ATP2B2*, encodes a Ca^2+^-extruding ATPase pump^2^ linked to neuropsychiatric disorders primarily through missense variants. To recognize specific molecular functions affected by these missense variants, we developed a 3D-neighborhood-based method that maps missense variants onto AlphaFold3-predicted protein structures and tests clustering of protein-altering variants in three-dimensional space. This approach revealed clustering of these missense changes in the Ca^2+^ pore and ATP:Mg^2+^ coordination site of ATP2B2. To validate the structural predictions arising from the genetic analysis, we determined the structure of human Ca^2+^-bound ATP2B2 at 2.64 Å resolution by cryogenic electron microscopy. The structure replicated the 3D mutational hotspots identified by the genetic analysis, supporting the observation that neuropsychiatric variants cluster near specific catalytic sites of ATP2B2. In vitro experiments revealed that missense variants prioritized by the structural clustering analysis impaired ATP2B2-mediated Ca^2+^ extrusion in cellular and biochemical assays. Together, these findings suggest that precise regulation of Ca^2+^ dynamics is a contributing mechanism in neuropsychiatric disorders and establish a structure-based framework for predicting the mechanistic impact of missense variants.
