## Supplemental Table 1 for "Genetic and structural evidence links Ca^2+^ dysregulation and ATP2B2 to neuropsychiatric illness"

### Sheet: 1
Supplementary Table 1. Numerical results from a rare variant burden on prioritized genes (pertaining to Figure 1d).
Method	P value	Odds Ratio (OR)	Upper CI	Lower CI	Phenotype
Pairwise	4.76E-50	1.61166	1.70288	1.52487	Schizophrenia
MAGMA	8.74E-28	1.50338	1.58552	1.426	Schizophrenia
Constrained neuronal genes	1.44E-111	1.387	1.43	1.35	Schizophrenia
Neuronal genes	1.44E-69	1.1164	1.13562	1.09744	Schizophrenia
Pairwise	4.13E-17	1.21686	1.25325	1.16037	Epilepsy
MAGMA	1.26E-06	1.119	1.17015	1.06915	Epilepsy
Constrained neuronal genes	2.79E-23	1.13443	1.16309	1.10649	Epilepsy
Neuronal genes	6.50E-10	1.06194	1.08248	1.0418	Epilepsy
Pairwise	1.19E-10	1.38127	1.52491	1.25106	Autism
MAGMA	0.00423	1.16636	1.29667	1.04882	Autism
Constrained neuronal genes	2.69E-16	1.26103	1.33347	1.1926	Autism
Neuronal genes	5.59E-01	1.01216	1.05382	0.972189	Autism
Pairwise	0.0005002	1.17325	1.28501	1.07134	Bipolar Disorder
MAGMA	0.0262701	1.11399	1.22615	1.01216	Bipolar Disorder
Constrained neuronal genes	3.73E-07	1.13114	1.18649	1.07839	Bipolar Disorder
Neuronal genes	0.0736203	1.02408	1.05112	0.997741	Bipolar Disorder

### Sheet: Fig2d
Results shown in Figure 2b are derived from SCHEMA, using rare damaging variants defined as PTVs plus missense variants with MPC > 3.
channel_type	n_genes	Odds Ratio	lower_CI	upper_CI	P value
Volume, acid sensing, porin & gap junctions	9	1.15879	0.73224	1.78061	0.501476
calcium_channels	16	1.98993	1.60346	2.45955	5.85e-10
potassium_channels	23	1.48049	1.15059	1.89102	0.00208523
sodium_channels	7	1.28306	0.827129	1.94072	0.224141
