## Supplemental Table 2 for "Genetic and structural evidence links Ca^2+^ dysregulation and ATP2B2 to neuropsychiatric illness"

### Sheet: Sheet1
Supplementary Table 2. Numerical results of drug target testing. The odds ratio calculated by fishers exact test (using the entire genome as background).
Phenotype	Method	P value	Odds Ratio	Upper.CI	Lower.CI	N_genes
Schizophrenia	PANs	3.49e-13	5.89	8.75295	3.83658	252
Bipolar Disorder	PANs	8.47e-15	7.56545	11.491	4.82286	189
Major Depression	PANs	1.02e-07	4.59447	7.37981	2.71801	206
PTSD	PANs	5.51e-17	14.5963	24.2433	8.49756	87
ADHD	PANs	0.0001406	5.88638	12.4882	2.41193	65
Schizophrenia	MAGMA	0.14	1.5	3	0.694306	252
Bipolar Disorder	MAGMA	0.014	2.3	4.4	1.09803	189
Major Depression	MAGMA	0.0633	1.9	3.7247	0.854242	206
PTSD	MAGMA	0.61	1	3.64593	0.115731	87
ADHD	MAGMA	0.04	1.2	3.58	0.39	65
Epilepsy	PANs	0.013	2	3.36	1.09	309
Epilepsy	MAGMA	0.013	1.99339	3.36	1.09	309
Anxiety	MAGMA	0.03	2.2	4.55197	0.93	147
Anxiety	PANs	2.1e-07	5.2	8.67785	2.89505	147
Insomnia	PANs	0.0029	3.99519	8.74754	1.53986	75
Insomnia	MAGMA	0.7159	1.05251	3.96079	0.124742	75
