## Supplemental Table 4 for "Genetic and structural evidence links Ca^2+^ dysregulation and ATP2B2 to neuropsychiatric illness"

### Sheet: Sheet 1
Gene Symbol	LOEUF_bin	Gene Name	Schizophrenia P value	NDD P value	ASD P value	DD P value	Epilepsy P value (PTVs)
ATP2A1	4	ATPase, Ca++ transporting, cardiac muscle, fast twitch 1	0.425	0.0257604	0.0155769	0.447328	0.93049
ATP2A2	0	ATPase, Ca++ transporting, cardiac muscle, slow twitch 2	0.648	0.0407502	0.632262	0.0145385	0.75867
ATP2A3	3	ATPase, Ca++ transporting, ubiquitous	0.109	0.0105799	0.260462	0.00544666	0.86296
ATP2B1	0	ATPase, Ca++ transporting, plasma membrane 1	0.00448	0.000804519	0.155154	0.000722908	0.79526
ATP2B2	0	ATPase, Ca++ transporting, plasma membrane 2	0.0402	1.29052e-12	3.35979e-08	6.10017e-07	0.17537
ATP2B4	2	ATPase, Ca++ transporting, plasma membrane 4	0.176	0.0199781	0.107194	0.0164471	0.060843
ATP2C1	0	ATPase, Ca++ transporting, type 2C, member 1	0.384	0.0334473	0.0525118	0.0508251	0.19447
ATP2C2	9	ATPase, Ca++ transporting, type 2C, member 2	0.249	0.955485	0.956686	0.934578	0.67173
CACNA1A	0	Calcium channel, voltage-dependent, P/Q type, alpha 1A subunit	0.693	0	0.0936825	0	0.013972
CACNA1B	0	Calcium channel, voltage-dependent, N type, alpha 1B subunit	0.0493	0.117754	0.0900715	0.154622	0.00039747
CACNA1C	0	Calcium channel, voltage-dependent, L type, alpha 1C subunit	0.00744	9.88141e-16	0.31649	9.73101e-16	0.576
CACNA1D	0	Calcium channel, voltage-dependent, L type, alpha 1D subunit	0.0588	0.00118157	0.000543172	0.144473	0.13338
CACNA1E	0	Calcium channel, voltage-dependent, R type, alpha 1E subunit	0.0157	1.19945e-09	0.000155735	3.85901e-07	0.65882
CACNA1G	0	Calcium channel, voltage-dependent, T type, alpha 1G subunit	4.57e-07	2.52197e-08	0.225988	3.55713e-08	0.66873
CACNA1H	2	Calcium channel, voltage-dependent, T type, alpha 1H subunit	0.404	0.675167	0.67431	0.273654	0.10147
CACNA1I	0	Calcium channel, voltage-dependent, T type, alpha 1I subunit	0.109	0.0103268	0.00568789	0.140631	0.053396
CACNA1S	2	Calcium channel, voltage-dependent, L type, alpha 1S subunit	0.802	0.67773	0.677474	0.282713	0.30389
CACNA2D1	0	Calcium channel, voltage-dependent, alpha 2/delta subunit 1	0.00068	0.000991181	0.00203136	0.038799	0.48918
CACNA2D2	0	Calcium channel, voltage-dependent, alpha 2/delta subunit 2	0.753	0.112137	0.0849179	0.150952	0.49937
CACNA2D3	1	Calcium channel, voltage-dependent, alpha 2/delta subunit 3	0.474	0.0568832	0.0386353	0.196076	0.42434
CACNA2D4	5	Calcium channel, voltage-dependent, alpha 2/delta subunit 4	0.31	0.136159	0.106049	0.560626	0.36308
CACNB1	1	Calcium channel, voltage-dependent, beta 1 subunit	0.0594	0.262266	0.231637	0.213278	0.33004
CACNB2	3	Calcium channel, voltage-dependent, beta 2 subunit	1	0.186084	0.153373	0.366368	0.8501
CACNB3	3	Calcium channel, voltage-dependent, beta 3 subunit	0.705	0.0516463	0.0345532	0.340222	0.38165
CACNB4	2	Calcium channel, voltage-dependent, beta 4 subunit	0.0497	0.32682	0.300194	0.267691	0.60014
CACNG1	9	Calcium channel, voltage-dependent, gamma subunit 1	0.141	0.339452	0.314722	0.927239	0.89395
CACNG2	1	Calcium channel, voltage-dependent, gamma subunit 2	0.791	0.0239479	0.0144392	0.213335	-
CACNG3	0	Calcium channel, voltage-dependent, gamma subunit 3		0.305782	0.277838	0.138682	-
CACNG4	4	Calcium channel, voltage-dependent, gamma subunit 4	0.889	0.0878213	0.0628776	0.441651	0.4334
CACNG5	5	Calcium channel, voltage-dependent, gamma subunit 5	1	0.331364	0.305319	0.571807	0.61249
CACNG6	8	Calcium channel, voltage-dependent, gamma subunit 6	1	0.920207	0.92223	0.87942	0.35968
CACNG7	1	Calcium channel, voltage-dependent, gamma subunit 7	0.937	0.221299	0.188035	0.229905	0.35864
ITPR1	0	Inositol 1,4,5-trisphosphate receptor, type 1	0.0516	0	0.203716	0	0.803
ITPR2	3	Inositol 1,4,5-trisphosphate receptor, type 2	0.497	0.353279	0.690934	0.0944819	0.70087
ITPR3	2	Inositol 1,4,5-trisphosphate receptor, type 3	0.451	2.53474e-05	9.52813e-06	0.101947	0.95551
ITPRIP	8	Inositol 1,4,5-trisphosphate receptor interacting protein	1	0.567903	0.554089	0.811418	0.049913
MCU		Mitochondrial calcium uniporter	0.594	0.119149	0.091687	0.226924	0.051212
RYR1	2	Ryanodine receptor 1 (skeletal)	0.178	0.0264012	0.0249845	0.0796488	0.96417
RYR2	0	Ryanodine receptor 2 (cardiac)	0.00208	2.85977e-06	0.205292	3.67459e-06	0.00028144
RYR3	1	Ryanodine receptor 3	0.217	0.241221	0.209009	0.170504	0.52106
SLC8A1	1	Solute carrier family 8 (sodium/calcium exchanger), member 1	0.683	0.120322	0.182875	0.0695525	0.59649
SLC8A2	0	Solute carrier family 8 (sodium/calcium exchanger), member 2	0.419	0.121552	0.634217	0.043184	0.059138
SLC8A3	3	Solute carrier family 8 (sodium/calcium exchanger), member 3	0.538	0.685715	0.687885	0.315051	0.67436
SLC8B1	6	Solute carrier family 8 (sodium/lithium/calcium exchanger), member B1	0.253	0.586197	0.571921	0.694279	0.87744
