## Supplemental Table 5 for "Genetic and structural evidence links Ca^2+^ dysregulation and ATP2B2 to neuropsychiatric illness"

### Sheet: Supplementary Table 6
HGVSpc	Consequence	Allele_Count_Case	Allele_Count_Control	AlphaMissense Pathogenicity score	Position	Region of Significance	Distance to Ca__ ion (Angstroms)	Distance to Mg__ (Angstroms)	Distance to ATP (Angstroms)	Phenotype
p.Ser1242Leu	missense (2 ≤ MPC < 3)	1	0	0.7941	1242	-		-	-	Schizophrenia
p.Thr1241Met	missense (2 ≤ MPC < 3)	1	0	0.8212	1241	-		-	-	Schizophrenia
p.Ser1234Ile		1	0	0.7729	1234	-				NDD (de novo)
p.Ser1224Asn	missense (2 ≤ MPC < 3)	0	1	0.2374	1224					Schizophrenia
p.Asp1222Glu	missense (MPC < 2)	0	2	0.254	1222					Schizophrenia
p.Leu1219Pro	missense (MPC ≥ 3)	0	1	0.9012	1219					Schizophrenia
p.Asp1214Asn	missense (2 ≤ MPC < 3)	1	0	0.6015	1214	-		-	-	Schizophrenia
p.Ala1212Thr		1	0		1212	-				ASD (de novo)
p.Ala1212Val	missense (2 ≤ MPC < 3)	0	1	0.6755	1212					Schizophrenia
p.Asn1207Asp	missense (2 ≤ MPC < 3)	0	1	0.4545	1207					Schizophrenia
p.Pro1202Ala	missense (MPC < 2)	1	0	0.0602	1202	-		-	-	Schizophrenia
p.Ser1200Leu	missense (MPC < 2)	0	1	0.0798	1200					Schizophrenia
p.Ser1200Trp	missense (2 ≤ MPC < 3)	0	1	0.2285	1200					Schizophrenia
p.Asp1193Val	missense (2 ≤ MPC < 3)	0	1	0.1468	1193					Schizophrenia
p.Asp1193His	missense (2 ≤ MPC < 3)	0	1	0.23	1193					Schizophrenia
p.Asp1189Asn	missense (MPC < 2)	0	1	0.2473	1189					Schizophrenia
p.Asp1177Asn	missense (2 ≤ MPC < 3)	0	1	0.5758	1177					Schizophrenia
p.Glu1176Lys	missense (2 ≤ MPC < 3)	1	0	0.4435	1176	-		-	-	Schizophrenia
p.His1170Tyr	missense (2 ≤ MPC < 3)	0	1	0.1934	1170					Schizophrenia
p.Met1168Ile	missense (2 ≤ MPC < 3)	1	0	0.9507	1168	-		-	-	Schizophrenia
p.Arg1161Leu	missense (MPC < 2)	0	1	0.6672	1161					Schizophrenia
p.Val1144Met	missense (2 ≤ MPC < 3)	0	1	0.984	1144					Schizophrenia
p.Arg1142His	missense (2 ≤ MPC < 3)	0	2	0.8525	1142					Schizophrenia
p.Arg1142Cys	missense (2 ≤ MPC < 3)	0	2	0.9694	1142					Schizophrenia
p.Thr1139Ala	missense (2 ≤ MPC < 3)	1	0	0.9393	1139	-		-	-	Schizophrenia
p.Arg1124Gln	missense (2 ≤ MPC < 3)	1	0	0.5697	1124	-		-	-	Schizophrenia
p.Ala1119Thr	missense (2 ≤ MPC < 3)	1	0	0.7436	1119	-		-	-	Schizophrenia
p.His1118Leu	missense (2 ≤ MPC < 3)	0	1	0.3258	1118					Schizophrenia
p.Val1113Met	missense (MPC < 2)	0	2	0.0845	1113					Schizophrenia
p.Glu1111Lys	missense (2 ≤ MPC < 3)	0	1	0.4685	1111					Schizophrenia
p.Glu1108Lys	missense (MPC < 2)	0	2	0.4285	1108					Schizophrenia
p.Pro1105Leu	missense (MPC < 2)	0	2	0.1252	1105					Schizophrenia
p.Ile1104Met	missense (MPC < 2)	0	1	0.0773	1104					Schizophrenia
p.Leu1092ProfsTer43		1	0	-	1092	-				NDD (de novo)
p.Leu1089Phe	missense (2 ≤ MPC < 3)	0	1	0.6091	1089					Schizophrenia
p.Thr1083Ser	missense (MPC < 2)	0	1	0.1009	1083					Schizophrenia
p.Thr1083Ala	missense (MPC < 2)	0	1	0.0774	1083					Schizophrenia
p.Ala1082Thr	missense (MPC < 2)	0	3	0.0967	1082					Schizophrenia
p.Ile1070Thr	missense (2 ≤ MPC < 3)	2	0	0.2531	1070	Ca__ binding	22.9	-	-	Schizophrenia
p.Ile1070Val	missense (MPC < 2)	0	2	0.0786	1070	Ca__ binding	22.9			Schizophrenia
p.Ile1068Leu	missense (MPC < 2)	0	1	0.0852	1068					Schizophrenia
p.Cys1067Ser	missense (MPC < 2)	0	1	0.7669	1067	Ca__ binding	22.993			Schizophrenia
p.Leu1061Pro	missense (MPC ≥ 3)	0	1	0.2479	1061					Schizophrenia
p.Ser1057Ala	missense (MPC < 2)	0	1	0.081	1057					Schizophrenia
p.Cys1056Ser	missense (2 ≤ MPC < 3)	0	1	0.9218	1056					Schizophrenia
p.Pro1053Ser	missense (2 ≤ MPC < 3)	0	1	0.9186	1053					Schizophrenia
p.Pro1053Thr	missense (2 ≤ MPC < 3)	0	1	0.8958	1053					Schizophrenia
p.Phe1040Leu	missense (2 ≤ MPC < 3)	1	0	0.823	1040	Ca__ binding	18.533	-	-	Schizophrenia
p.Val1036Met	missense (2 ≤ MPC < 3)	2	0	0.544	1036	Ca__ binding	17.701	-	-	Schizophrenia
p.Cys1033Tyr	missense (MPC ≥ 3)	0	1	0.8959	1033					Schizophrenia
p.Ile1026Val	missense (2 ≤ MPC < 3)	0	1	0.1058	1026					Schizophrenia
p.Gly1025Ser	missense (2 ≤ MPC < 3)	0	5	0.1616	1025					Schizophrenia
p.Arg1020His	missense (2 ≤ MPC < 3)	0	1	0.4459	1020					Schizophrenia
p.Arg1020Cys	missense (2 ≤ MPC < 3)	0	1	0.7957	1020					Schizophrenia
p.Gly1018Ser	missense (2 ≤ MPC < 3)	0	2	0.5716	1018					Schizophrenia
p.His1017Gln	missense (2 ≤ MPC < 3)	0	1	0.9849	1017					Schizophrenia
p.Arg1014Cys		1	0	0.9926	1014	Ca__ binding				ASD Case Control
p.Pro986Ala	missense (2 ≤ MPC < 3)	0	1	0.2882	986					Schizophrenia
p.Ala985Val	missense (2 ≤ MPC < 3)	0	3	0.2424	985					Schizophrenia
p.Ser981Arg	missense (2 ≤ MPC < 3)	0	1	0.9882	981					Schizophrenia
p.Asp980Asn	missense (2 ≤ MPC < 3)	0	3	0.5625	980					Schizophrenia
p.Lys975Arg	missense (MPC < 2)	1	0	0.0864	975	-		-	-	Schizophrenia
p.Glu974Lys		1	0	0.9503	974	-				NDD (de novo)
p.Glu974Lys	missense (2 ≤ MPC < 3)	0	1	0.9503	974					Schizophrenia
p.Ile966Met	missense (MPC < 2)	1	0	0.6088	966	Ca__ binding	17.932	-	-	Schizophrenia
p.Gly957Ser	missense (2 ≤ MPC < 3)	0	1	0.8842	957	Ca__ binding	20.223			Schizophrenia
p.Met951Ile	missense (MPC < 2)	0	1	0.9985	951	Ca__ binding	16.751			Schizophrenia
p.Arg942His	missense (2 ≤ MPC < 3)	0	2	0.978	942					Schizophrenia
p.Arg942Cys	missense (2 ≤ MPC < 3)	0	1	0.9905	942					Schizophrenia
p.Glu932Asp	missense (MPC < 2)	0	1	0.1101	932					Schizophrenia
p.Pro930Leu	missense (2 ≤ MPC < 3)	0	1	0.9912	930					Schizophrenia
p.Pro929Leu	missense (2 ≤ MPC < 3)	0	3	0.3053	929					Schizophrenia
p.Thr927Ile	missense (2 ≤ MPC < 3)	0	1	0.9978	927					Schizophrenia
p.Ala924Thr	missense (MPC < 2)	0	1	0.9948	924	Ca__ binding	14.787			Schizophrenia
p.Ser922Leu		1	0	0.9889	922	Ca__ binding	10.453			NDD (de novo)
p.Val913Met		1	0	0.9922	913	Ca__ binding	7.001			NDD (de novo)
p.Ala907Gly	missense (MPC < 2)	1	0	0.9676	907	Ca__ binding	11.332	-	-	Schizophrenia
p.Ile899Val	missense (2 ≤ MPC < 3)	0	4	0.1451	899					Schizophrenia
p.Cys898Phe	missense (MPC ≥ 3)	0	1	0.9511	898					Schizophrenia
p.Val892Ala	missense (2 ≤ MPC < 3)	0	1	0.9289	892					Schizophrenia
p.Val885Ile	missense (2 ≤ MPC < 3)	1	0	0.671	885	Ca__ binding	8.473	-	-	Schizophrenia
p.Val862Ile	missense (2 ≤ MPC < 3)	0	1	0.3145	862					Schizophrenia
p.Ser860Cys	missense (2 ≤ MPC < 3)	0	1	0.9848	860					Schizophrenia
p.Val844Met		1	0	0.9962	844	-				NDD (de novo)
p.Val844Met	missense (2 ≤ MPC < 3)	0	1	0.9962	844					Schizophrenia
p.Ile839Thr	missense (2 ≤ MPC < 3)	0	2	0.9929	839	ATP:Mg__		11.4818	13.5623	Schizophrenia
p.Met837Ile	missense (2 ≤ MPC < 3)	1	0	0.9998	837	ATP:Mg__		7.7918	9.69647	Schizophrenia
p.Ala836Thr	missense (2 ≤ MPC < 3)	0	1	0.9963	836					Schizophrenia
p.Asp832Asn	missense (2 ≤ MPC < 3)	1	0	0.9543	832	-		-	-	Schizophrenia
p.Gly821Arg		1	0	0.9999	821	ATP:Mg__		4.24293	6.05922	NDD (de novo)
p.Thr818Met		1	0		818	-				ASD (de novo)
p.Arg812Gln	missense (2 ≤ MPC < 3)	0	1	0.6525	812					Schizophrenia
p.Glu810Lys	missense (2 ≤ MPC < 3)	0	1	0.2357	810					Schizophrenia
p.His808Tyr	missense (MPC < 2)	0	1	0.0807	808					Schizophrenia
p.Val800Ile	missense (2 ≤ MPC < 3)	1	0	0.8336	800	-		-	-	Schizophrenia
p.Arg790Cys	missense (2 ≤ MPC < 3)	1	0	0.9974	790	-		-	-	Schizophrenia
p.Arg790His	missense (2 ≤ MPC < 3)	1	0	0.9985	790	-		-	-	Schizophrenia
p.Lys784Gln	missense (2 ≤ MPC < 3)	1	0	0.2131	784	-		-	-	Schizophrenia
p.Arg777Gln	missense (2 ≤ MPC < 3)	0	2	0.1688	777					Schizophrenia
p.Arg777Leu	missense (2 ≤ MPC < 3)	0	1	0.3663	777					Schizophrenia
p.Ile773Thr	missense (2 ≤ MPC < 3)	0	1	0.5886	773					Schizophrenia
p.Glu769Ala	missense (2 ≤ MPC < 3)	0	1	0.2867	769					Schizophrenia
p.Arg767His	missense (MPC < 2)	0	1	0.3612	767					Schizophrenia
p.Arg767Cys	missense (2 ≤ MPC < 3)	0	1	0.6848	767					Schizophrenia
p.Arg767Ser	missense (2 ≤ MPC < 3)	0	1	0.9924	767					Schizophrenia
p.Glu761Asp	missense (2 ≤ MPC < 3)	1	0	0.1011	761	-		-	-	Schizophrenia
p.Lys760Arg	missense (2 ≤ MPC < 3)	0	1	0.1339	760					Schizophrenia
p.Glu758Lys	missense (MPC < 2)	0	3	0.9912	758					Schizophrenia
p.Gly746Asp	missense (2 ≤ MPC < 3)	0	1	0.9268	746					Schizophrenia
p.Ile741Val	missense (MPC < 2)	0	3	0.7335	741	ATP:Mg__		11.0225	8.38207	Schizophrenia
p.Ala738Thr	missense (2 ≤ MPC < 3)	1	0	0.999	738	ATP:Mg__		11.7015	7.35949	Schizophrenia
p.Thr737Met	missense (2 ≤ MPC < 3)	1	0	0.999	737	ATP:Mg__		12.0684	6.54038	Schizophrenia
p.Asp733Asn	missense (2 ≤ MPC < 3)	1	0	0.9987	733	ATP:Mg__		8.46406	2.51395	Schizophrenia
p.Met729Val	missense (MPC < 2)	0	2	0.9872	729	ATP:Mg__		9.49405	6.06389	Schizophrenia
p.Arg728Leu	missense (MPC < 2)	0	4	0.9897	728					Schizophrenia
p.Arg728His	missense (2 ≤ MPC < 3)	0	1	0.9834	728					Schizophrenia
p.Arg728Cys	missense (2 ≤ MPC < 3)	0	1	0.9522	728					Schizophrenia
p.Gly724Asp	missense (2 ≤ MPC < 3)	0	1	0.9747	724					Schizophrenia
p.Gly724Ser	missense (2 ≤ MPC < 3)	0	1	0.8533	724					Schizophrenia
p.Arg722Trp	missense (2 ≤ MPC < 3)	1	0	0.4695	722	-		-	-	Schizophrenia
p.Arg718His	missense (2 ≤ MPC < 3)	0	1	0.1133	718					Schizophrenia
p.Arg718Cys	missense (2 ≤ MPC < 3)	0	1	0.1405	718					Schizophrenia
p.Glu715Gly	missense (MPC < 2)	0	1	0.2224	715					Schizophrenia
p.Pro708Leu	missense (2 ≤ MPC < 3)	1	0	0.9849	708	ATP:Mg__		11.4912	11.4508	Schizophrenia
p.Val702Met	missense (2 ≤ MPC < 3)	0	1	0.7363	702					Schizophrenia
p.Cys699Arg		1	0	0.9983	699	-				NDD (de novo)
p.Leu694Phe	missense (MPC < 2)	0	1	0.6508	694					Schizophrenia
p.Asp692Asn	missense (MPC < 2)	0	1	0.1046	692					Schizophrenia
p.Asn691Tyr	missense (2 ≤ MPC < 3)	0	1	0.2592	691					Schizophrenia
p.Asp688Asn	missense (MPC < 2)	0	1	0.3144	688					Schizophrenia
p.Pro685Leu	missense (MPC < 2)	0	6	0.5854	685					Schizophrenia
p.Ser681Gly	missense (MPC < 2)	0	1	0.0578	681					Schizophrenia
p.Ile672Val	missense (MPC < 2)	0	1	0.4886	672	ATP:Mg__		13.3354	3.24848	Schizophrenia
p.Asp667Asn	missense (MPC < 2)	0	2	0.1165	667	ATP:Mg__		17.5898	12.8986	Schizophrenia
p.Pro663Ala	missense (MPC < 2)	0	3	0.6485	663					Schizophrenia
p.Val657Ile	missense (MPC < 2)	0	1	0.2151	657					Schizophrenia
p.Glu655Lys	missense (MPC < 2)	0	2	0.7492	655					Schizophrenia
p.Arg653Gln	missense (MPC < 2)	0	2	0.277	653					Schizophrenia
p.Asp652His	missense (2 ≤ MPC < 3)	0	1	0.9358	652					Schizophrenia
p.Arg651Ser	missense (2 ≤ MPC < 3)	1	0	0.9406	651	-		-	-	Schizophrenia
p.Pro650Leu	missense (MPC < 2)	0	1	0.2207	650					Schizophrenia
p.Arg649Gln	missense (2 ≤ MPC < 3)	0	2	0.3809	649					Schizophrenia
p.Arg649Pro	missense (2 ≤ MPC < 3)	0	1	0.8746	649					Schizophrenia
p.Arg646Cys	missense (2 ≤ MPC < 3)	0	2	0.2469	646					Schizophrenia
p.Glu644Lys	missense (MPC < 2)	0	3	0.2917	644					Schizophrenia
p.Ala642Val	missense (MPC < 2)	0	1	0.0873	642					Schizophrenia
p.Ala642Glu	missense (MPC < 2)	0	1	0.1854	642					Schizophrenia
p.Lys637Gln	missense (MPC < 2)	0	1	0.095	637					Schizophrenia
p.Cys635Gly		1	0		635	-				ASD (de novo)
p.Lys634Arg	missense (MPC < 2)	0	1	0.1681	634					Schizophrenia
p.Val631Leu	missense (MPC < 2)	0	1	0.2846	631					Schizophrenia
p.Arg621Cys	missense (2 ≤ MPC < 3)	1	0	0.3929	621	-		-	-	Schizophrenia
p.Thr611Ser	missense (MPC < 2)	0	2	0.8144	611					Schizophrenia
p.Arg606Cys	missense (2 ≤ MPC < 3)	0	2	0.9922	606					Schizophrenia
p.Arg606His	missense (2 ≤ MPC < 3)	0	1	0.9912	606					Schizophrenia
p.Thr601Ala		1	0		601	-				ASD (de novo)
p.Pro592Ala	missense (MPC < 2)	0	1	0.2673	592					Schizophrenia
p.Arg588His	missense (2 ≤ MPC < 3)	1	0	0.9728	588	ATP:Mg__		18.2233	15.593	Schizophrenia
p.Val587Leu	missense (MPC < 2)	0	1	0.252	587					Schizophrenia
p.Pro586Leu	missense (MPC < 2)	0	1	0.0787	586					Schizophrenia
p.Pro586His	missense (MPC < 2)	0	1	0.1453	586					Schizophrenia
p.Thr569Met	missense (MPC < 2)	0	1	0.9948	569	ATP:Mg__		9.50746	3.55108	Schizophrenia
p.Asn567Ser	missense (MPC < 2)	0	2	0.8674	567	ATP:Mg__		10.5631	3.28216	Schizophrenia
p.Val565Met		1	0		565	ATP:Mg__		15.3946	10.767	ASD (de novo)
p.Arg563Trp	missense (MPC < 2)	1	0	0.4246	563	ATP:Mg__		20.5718	10.7261	Schizophrenia
p.Pro554Thr		1	0	0.1052	554	-		23.8273	20.3821	NDD (de novo)
p.Ala547Thr	missense (MPC < 2)	0	1	0.915	547					Schizophrenia
p.Ile544Thr	missense (MPC < 2)	0	2	0.767	544					Schizophrenia
p.Ala543Ser	missense (MPC < 2)	0	1	0.1094	543					Schizophrenia
p.Thr532Ser	missense (MPC < 2)	0	1	0.0632	532					Schizophrenia
p.Asn531Asp	missense (MPC < 2)	0	1	0.1111	531					Schizophrenia
p.Ile530Val	missense (MPC < 2)	0	2	0.0754	530					Schizophrenia
p.Pro527Ser	missense (MPC < 2)	0	1	0.1319	527					Schizophrenia
p.Asp526Asn	missense (MPC < 2)	0	7	0.0954	526					Schizophrenia
p.Asp526His	missense (MPC < 2)	0	3	0.2091	526					Schizophrenia
p.Lys522Gln	missense (MPC < 2)	0	1	0.1927	522	ATP:Mg__		24.7325	17.5018	Schizophrenia
p.Gly517Ser	missense (MPC < 2)	0	3	0.1707	517					Schizophrenia
p.Ala514Val	missense (MPC < 2)	1	0	0.1355	514	ATP:Mg__		23.0986	14.165	Schizophrenia
p.Val512Ile	missense (MPC < 2)	1	0	0.286	512	ATP:Mg__		18.9484	13.8673	Schizophrenia
p.Arg508His	missense (2 ≤ MPC < 3)	0	2	0.8277	508	ATP:Mg__		10.4028	10.6182	Schizophrenia
p.Thr503Met	missense (MPC < 2)	0	1	0.9965	503	ATP:Mg__		5.13312	6.38572	Schizophrenia
p.Ile496Val	missense (MPC < 2)	0	1	0.4021	496					Schizophrenia
p.Ala486Thr	missense (MPC < 2)	0	1	0.9932	486					Schizophrenia
p.Arg482Cys	missense (2 ≤ MPC < 3)	2	0	0.9967	482	-		-	-	Schizophrenia
p.Arg482His	missense (2 ≤ MPC < 3)	1	0	0.9974	482	-				Schizophrenia
p.Asp477Asn	missense (MPC < 2)	0	1	0.9749	477					Schizophrenia
p.Lys476Asn	missense (MPC < 2)	0	1	0.7488	476					Schizophrenia
p.Ser470Pro		1	0	0.9994	470	-				ASD Case Control
p.Val463Ala	missense (2 ≤ MPC < 3)	1	0	0.9939	463	-				Schizophrenia
p.Val463Ile	missense (MPC < 2)	0	2	0.5897	463	Ca__ binding	13.89			Schizophrenia
p.Pro460Ser	missense (MPC < 2)	1	0	0.9985	460	Ca__ binding	9.496			Schizophrenia
p.Glu457Lys		1	0		457	Ca__ binding	3.774	-	-	ASD (de novo)
p.Glu457Lys		1	0		457	Ca__ binding	3.774	-	-	ASD (de novo)
p.Val448Met	missense (MPC < 2)	1	0	0.9589	448	Ca__ binding	8.916			Schizophrenia
p.Ile446Val	missense (MPC < 2)	1	0	0.4586	446	Ca__ binding	12.321			Schizophrenia
Phe444del		1	0		444	Ca__ binding	15			ASD (de novo)
p.Phe443Leu	missense (2 ≤ MPC < 3)	1	0	0.9996	443	-				Schizophrenia
p.Thr433Met	missense (MPC < 2)	0	4	0.2451	433					Schizophrenia
p.Cys432Tyr	missense (2 ≤ MPC < 3)	0	1	0.9935	432					Schizophrenia
p.Pro427Leu	missense (MPC < 2)	1	0	0.1178	427	-				Schizophrenia
p.Pro427Gln	missense (MPC < 2)	0	1	0.0856	427					Schizophrenia
p.Pro427Ser	missense (MPC < 2)	0	1	0.1069	427					Schizophrenia
p.Val422Gly	missense (MPC < 2)	0	2	0.2878	422					Schizophrenia
p.Thr420Asn	missense (MPC < 2)	2	0	0.106	420	-		-	-	Schizophrenia
p.Tyr415Cys	missense (2 ≤ MPC < 3)	0	1	0.444	415					Schizophrenia
p.Ile410Val	missense (MPC < 2)	0	1	0.0847	410					Schizophrenia
p.Ala400Glu	missense (2 ≤ MPC < 3)	1	0	0.9926	400	Ca__ binding	12.262			Schizophrenia
p.Lys383Met	missense (2 ≤ MPC < 3)	0	1	0.9674	383	Ca__ binding	20.729			Schizophrenia
p.Ser377Asn	missense (MPC < 2)	0	1	0.0623	377					Schizophrenia
p.Ala376Gly	missense (MPC < 2)	1	0	0.0853	376	-				Schizophrenia
p.Ala376Asp	missense (MPC < 2)	0	1	0.3268	376					Schizophrenia
p.Lys375Asn	missense (2 ≤ MPC < 3)	0	1	0.5641	375					Schizophrenia
p.Gly368Asp	missense (2 ≤ MPC < 3)	0	1	0.3387	368					Schizophrenia
p.Gly368Ser	missense (MPC < 2)	0	1	0.0856	368					Schizophrenia
p.Ala365Gly	missense (MPC < 2)	0	1	0.2407	365					Schizophrenia
p.Ser364Asn	missense (MPC < 2)	1	0	0.6051	364	-				Schizophrenia
p.Ser364Arg	missense (2 ≤ MPC < 3)	0	1	0.9792	364					Schizophrenia
p.Ala354Val	missense (MPC < 2)	2	0	0.3089	354	-		-	-	Schizophrenia
p.Ala354Gly	missense (MPC < 2)	1	0	0.2362	354	-				Schizophrenia
p.Leu331Val	missense (MPC < 2)	0	1	0.0609	331					Schizophrenia
p.Ala329Pro	missense (MPC < 2)	0	3	0.1167	329					Schizophrenia
p.Asp325Glu	missense (MPC < 2)	0	1	0.1079	325					Schizophrenia
p.Asn322Lys	missense (2 ≤ MPC < 3)	1	0	0.1725	322	-				Schizophrenia
p.Ala320Thr	missense (MPC < 2)	0	1	0.0747	320					Schizophrenia
p.Gly317Val	missense (2 ≤ MPC < 3)	1	0	0.0958	317	-				Schizophrenia
p.Gly317Arg	missense (2 ≤ MPC < 3)	0	1	0.2527	317					Schizophrenia
p.Asp316Glu	missense (MPC < 2)	0	1	0.1084	316					Schizophrenia
p.Ala314Thr	missense (MPC < 2)	0	1	0.0715	314					Schizophrenia
p.Pro313Arg	missense (MPC < 2)	0	1	0.1322	313					Schizophrenia
p.Leu310Arg	missense (MPC < 2)	1	0	0.0816	310	-				Schizophrenia
p.Gly303Asp	missense (MPC < 2)	0	1	0.114	303					Schizophrenia
p.Lys301Arg	missense (MPC < 2)	0	1	0.0899	301					Schizophrenia
p.Glu294Lys	missense (MPC < 2)	0	1	0.3049	294					Schizophrenia
p.Ala291Ser	missense (MPC < 2)	1	0	0.2328	291	-				Schizophrenia
p.Ile285Val	missense (MPC < 2)	0	1	0.9732	285					Schizophrenia
p.Ile284Val	missense (MPC < 2)	0	1	0.7864	284					Schizophrenia
p.Arg270Trp	missense (MPC < 2)	1	0	0.7532	270	-				Schizophrenia
p.Val264Met	missense (MPC < 2)	0	2	0.9731	264					Schizophrenia
p.His263Gln	missense (MPC < 2)	0	1	0.9756	263					Schizophrenia
p.Arg249Cys	missense (2 ≤ MPC < 3)	0	1	0.4085	249					Schizophrenia
p.Ile236Asn		1	0		236	-				ASD (de novo)
p.Ile236Thr	missense (2 ≤ MPC < 3)	0	5	0.686	236					Schizophrenia
p.Ile236Asn	missense (2 ≤ MPC < 3)	0	5	0.9866	236					Schizophrenia
p.Ile236Val	missense (MPC < 2)	0	1	0.1586	236					Schizophrenia
p.Leu234Val	missense (MPC < 2)	0	1	0.3391	234					Schizophrenia
p.Leu227Val	missense (MPC < 2)	1	0	0.079	227	-				Schizophrenia
p.Gly226Ser	missense (MPC < 2)	0	1	0.9379	226					Schizophrenia
p.Pro223Ser	missense (MPC < 2)	0	1	0.9816	223					Schizophrenia
p.Val216Ile	missense (MPC < 2)	0	2	0.0637	216					Schizophrenia
p.Ala214Ser	missense (MPC < 2)	0	1	0.2703	214					Schizophrenia
p.Ile213Met	missense (MPC < 2)	0	5	0.2324	213					Schizophrenia
p.Gly211Glu	missense (2 ≤ MPC < 3)	0	1	0.9993	211					Schizophrenia
p.Gly211Arg	missense (2 ≤ MPC < 3)	0	1	0.9992	211					Schizophrenia
p.Val210Ile	missense (MPC < 2)	0	1	0.3055	210					Schizophrenia
p.Val209Ala	missense (MPC < 2)	0	1	0.474	209					Schizophrenia
p.Glu207Ala	missense (MPC < 2)	0	1	0.3119	207					Schizophrenia
p.Ala206Pro	missense (2 ≤ MPC < 3)	0	1	0.7426	206					Schizophrenia
p.Pro204Arg	missense (MPC < 2)	0	1	0.3874	204					Schizophrenia
p.Gln202His	missense (MPC < 2)	0	1	0.4563	202					Schizophrenia
p.Val201Asp	missense (2 ≤ MPC < 3)	1	0	0.5556	201	-				Schizophrenia
p.Arg196Trp	missense (MPC < 2)	1	0	0.8754	196	-				Schizophrenia
p.Arg196Gln	missense (2 ≤ MPC < 3)	0	2	0.7336	196					Schizophrenia
p.Glu187Lys	missense (2 ≤ MPC < 3)	0	1	0.9721	187					Schizophrenia
p.Arg185His	missense (2 ≤ MPC < 3)	0	1	0.7494	185					Schizophrenia
p.Ser184Asn	missense (MPC < 2)	0	1	0.235	184					Schizophrenia
p.Arg180Gln	missense (2 ≤ MPC < 3)	0	1	0.8877	180					Schizophrenia
p.Asp172Glu	missense (MPC < 2)	0	1	0.9978	172	Ca__ binding	13.87			Schizophrenia
p.Asn171Ser	missense (MPC < 2)	0	1	0.9068	171	Ca__ binding	12.447			Schizophrenia
p.Thr168Met	missense (MPC < 2)	0	1	0.9849	168	Ca__ binding	9.335			Schizophrenia
p.Ser160Pro		1	0		160	Ca__ binding	12.497			ASD (de novo)
p.Leu159Phe	missense (2 ≤ MPC < 3)	0	1	0.3569	159	Ca__ binding	16.032			Schizophrenia
p.Ile157Thr	missense (2 ≤ MPC < 3)	1	0	0.9996	157	Ca__ binding	14.649			Schizophrenia
p.Glu146Lys	missense (2 ≤ MPC < 3)	1	0	0.9546	146	-				Schizophrenia
p.Gly139Ser	missense (MPC < 2)	0	1	0.0927	139					Schizophrenia
p.Ala137Val	missense (MPC < 2)	0	1	0.0948	137					Schizophrenia
p.Gly133Arg	missense (MPC < 2)	1	0	0.2335	133	-				Schizophrenia
p.Glu132Lys	missense (MPC < 2)	0	3	0.1405	132					Schizophrenia
p.Glu129Asp	missense (MPC < 2)	0	1	0.0798	129					Schizophrenia
p.Gly128Ser	missense (MPC < 2)	0	2	0.1093	128					Schizophrenia
p.Pro126Ser	missense (MPC < 2)	0	6	0.6885	126					Schizophrenia
p.Pro126Leu	missense (MPC < 2)	0	1	0.7481	126					Schizophrenia
p.Phe123Leu	missense (MPC < 2)	1	0	0.9631	123	-				Schizophrenia
p.Phe123Leu	missense (MPC < 2)	1	0	0.9631	123	-				Schizophrenia
p.Ile117Val	missense (MPC < 2)	0	1	0.099	117					Schizophrenia
p.Ile113Thr	missense (MPC < 2)	1	0	0.4279	113	Ca__ binding	17.43			Schizophrenia
p.Ile113Val	missense (MPC < 2)	0	2	0.0735	113	Ca__ binding				Schizophrenia
p.Thr107Met	missense (MPC < 2)	1	0	0.9912	107	Ca__ binding	8.348			Schizophrenia
p.Val99Ala	missense (MPC < 2)	0	2	0.7766	99	Ca__ binding				Schizophrenia
p.Thr94Ser	missense (MPC < 2)	0	3	0.2221	94					Schizophrenia
p.Ile87Val	missense (MPC < 2)	0	2	0.7295	87					Schizophrenia
p.Gln84Arg	missense (MPC < 2)	0	2	0.0931	84					Schizophrenia
p.Phe82Leu	missense (MPC < 2)	0	2	0.9917	82					Schizophrenia
p.Glu76Gly	missense (MPC < 2)	0	1	0.1591	76					Schizophrenia
p.Asp74Ala	missense (MPC < 2)	0	2	0.2898	74					Schizophrenia
p.Asp74Glu	missense (MPC < 2)	0	1	0.187	74					Schizophrenia
p.Asp74Tyr	missense (MPC < 2)	0	1	0.4295	74					Schizophrenia
p.Gly70Val	missense (MPC < 2)	0	1	0.2505	70					Schizophrenia
p.Pro69Leu		1	0	0.0829	69	-				NDD (de novo)
p.Glu66Gly	missense (MPC < 2)	0	2	0.1969	66					Schizophrenia
p.Lys61Ile	missense (MPC < 2)	0	4	0.571	61					Schizophrenia
p.Lys61Gln	missense (MPC < 2)	0	1	0.0924	61					Schizophrenia
p.Arg59Cys	missense (MPC < 2)	0	3	0.1184	59					Schizophrenia
p.Arg58Trp	missense (MPC < 2)	0	1	0.1419	58					Schizophrenia
p.Cys57Ser	missense (MPC < 2)	0	4	0.5895	57					Schizophrenia
p.Ile56Thr	missense (MPC < 2)	0	1	0.8583	56					Schizophrenia
p.Thr49Ile	missense (MPC < 2)	0	1	0.1217	49					Schizophrenia
p.Glu48Gly	missense (MPC < 2)	0	1	0.2595	48					Schizophrenia
p.Ile46Met	missense (MPC < 2)	0	2	0.1637	46					Schizophrenia
p.Val44Ala	missense (MPC < 2)	0	2	0.1894	44					Schizophrenia
p.Val44Leu	missense (MPC < 2)	0	1	0.1568	44					Schizophrenia
p.Thr40Ser	missense (MPC < 2)	0	10	0.0852	40					Schizophrenia
p.Gly39Ser	missense (MPC < 2)	0	3	0.1297	39					Schizophrenia
p.Gly39Asp	missense (MPC < 2)	0	1	0.8112	39					Schizophrenia
p.Arg38Gln	missense (MPC < 2)	0	2	0.8089	38					Schizophrenia
p.Arg32Cys		1	0	0.2115	32	-				NDD (de novo)
p.Met28Leu	missense (MPC < 2)	1	0	0.0677	28	-				Schizophrenia
p.Met28Val	missense (MPC < 2)	0	1	0.0515	28					Schizophrenia
p.Thr27Ile	missense (MPC < 2)	0	1	0.713	27					Schizophrenia
p.Cys26Tyr	missense (MPC < 2)	0	1	0.6979	26					Schizophrenia
p.Gly25Arg	missense (MPC < 2)	0	3	0.5542	25					Schizophrenia
p.Glu23Asp	missense (MPC < 2)	0	3	0.0504	23					Schizophrenia
p.Glu23Lys	missense (MPC < 2)	0	1	0.2205	23					Schizophrenia
p.His20Leu	missense (MPC < 2)	1	0	0.123	20	-				Schizophrenia
p.His20Asp	missense (MPC < 2)	0	1	0.2056	20					Schizophrenia
p.Ser19Asn	missense (MPC < 2)	0	9	0.0848	19					Schizophrenia
p.Ser18Leu	missense (MPC < 2)	0	3	0.1111	18					Schizophrenia
p.Ser18Trp	missense (MPC < 2)	0	1	0.3612	18					Schizophrenia
p.Asn13Thr	missense (MPC < 2)	0	1	0.2064	13					Schizophrenia
p.Asp8Glu	missense (MPC < 2)	0	1	0.384	8					Schizophrenia
p.Asp8Asn	missense (MPC < 2)	0	1	0.3858	8					Schizophrenia
p.Asn6Lys	missense (MPC < 2)	0	1	0.8487	6					Schizophrenia
p.Met4Ile	missense (MPC < 2)	0	1	0.4338	4					Schizophrenia
p.Met4Val	missense (MPC < 2)	0	1	0.1214	4					Schizophrenia
c.1926G>A(p.=)		1	0	-		-				NDD (de novo)
c.123G>A(p.=)		1	0	-		-				NDD (de novo)
p.Val844Met	-			0.9962						ASD
