## Supplemental Table 8 for "Genetic and structural evidence links Ca^2+^ dysregulation and ATP2B2 to neuropsychiatric illness"

### Sheet: Sheet1
Time	Condition	mean_fluo	se
0	Mock	1.00016	0.000982333
0	Mutant	1.00133	0.00138901
0	WT	0.999648	0.000559953
1	Mock	0.999141	0.000844994
1	Mutant	1.00059	0.00144132
1	WT	0.999102	0.0005548
2	Mock	1.00078	0.00078711
2	Mutant	1.00066	0.0014013
2	WT	1.0009	0.000520613
3	Mock	1.00074	0.000731795
3	Mutant	1.0018	0.00132712
3	WT	0.999922	0.000585759
4	Mock	1.00035	0.000685418
4	Mutant	1.00051	0.00121036
4	WT	1.00023	0.000561559
5	Mock	1.00016	0.000657183
5	Mutant	1.0007	0.00103458
5	WT	0.99918	0.000566202
6	Mock	0.999336	0.000704362
6	Mutant	1.00129	0.00102268
6	WT	0.999023	0.000534586
7	Mock	0.998477	0.000605149
7	Mutant	0.998984	0.000856921
7	WT	0.999766	0.00054775
8	Mock	0.999023	0.000629346
8	Mutant	1.00008	0.00083025
8	WT	0.999375	0.000617603
9	Mock	0.998906	0.00061504
9	Mutant	0.998984	0.000703805
9	WT	0.999375	0.00059999
10	Mock	1.00043	0.000589075
10	Mutant	1.00008	0.000657238
10	WT	1.00109	0.000571131
11	Mock	0.999609	0.00062819
11	Mutant	0.999766	0.000588205
11	WT	0.998867	0.000544743
12	Mock	0.999766	0.000533583
12	Mutant	0.999648	0.000584055
12	WT	1.00027	0.000532073
13	Mock	1.0009	0.000597346
13	Mutant	1.00027	0.000646456
13	WT	1.0002	0.000604951
14	Mock	0.999492	0.000562214
14	Mutant	0.999023	0.000619533
14	WT	1.00023	0.000544946
15	Mock	0.999492	0.000619263
15	Mutant	0.999883	0.000644268
15	WT	0.999609	0.000544594
16	Mock	0.998516	0.000641163
16	Mutant	0.999609	0.000760556
16	WT	0.99957	0.000511101
17	Mock	1.00055	0.000642207
17	Mutant	1.00105	0.000753009
17	WT	1.00055	0.000544067
18	Mock	0.999375	0.000660743
18	Mutant	0.998789	0.000743895
18	WT	0.999102	0.000560295
19	Mock	1.0002	0.000641811
19	Mutant	1.00023	0.000820856
19	WT	1.00016	0.000575141
20	Mock	1.00113	0.000625875
20	Mutant	0.999844	0.000811545
20	WT	1.00066	0.000561575
21	Mock	1.0007	0.000604738
21	Mutant	0.999766	0.000868021
21	WT	1.00059	0.000561916
22	Mock	1.00023	0.000675485
22	Mutant	0.999648	0.000911766
22	WT	1.00074	0.000593043
23	Mock	1.00059	0.000675781
23	Mutant	1.00016	0.000929449
23	WT	0.999883	0.000546497
24	Mock	1.00184	0.000709239
24	Mutant	0.999414	0.000912973
24	WT	0.999883	0.000543687
25	Mock	0.999531	0.000675006
25	Mutant	0.999922	0.000912858
25	WT	1.00023	0.000561559
26	Mock	1.00035	0.000639158
26	Mutant	0.999492	0.000946112
26	WT	1.00086	0.000583302
27	Mock	0.999219	0.000669309
27	Mutant	0.999375	0.000992465
27	WT	1.00027	0.000549075
28	Mock	1.00043	0.000621962
28	Mutant	1.00035	0.00101963
28	WT	0.999883	0.000508754
29	Mock	0.999609	0.000654464
29	Mutant	0.998555	0.00108016
29	WT	1.00016	0.000556184
31	Mock	0.998359	0.000705707
31	Mutant	1.00066	0.00103985
31	WT	1.00055	0.000568843
32	Mock	1.00023	0.000699986
32	Mutant	0.999648	0.00110749
32	WT	1.0002	0.000579075
33	Mock	0.992578	0.000646664
33	Mutant	0.992188	0.0011013
33	WT	0.993516	0.000564958
34	Mock	1.15164	0.00616922
34	Mutant	1.01074	0.00465797
34	WT	1.01781	0.00670292
35	Mock	2.08367	0.0194627
35	Mutant	1.32508	0.0194657
35	WT	1.23398	0.022191
36	Mock	2.53793	0.0271659
36	Mutant	1.52313	0.0274901
36	WT	1.35484	0.0292771
37	Mock	2.77477	0.0313477
37	Mutant	1.63332	0.0312456
37	WT	1.41234	0.0315571
38	Mock	2.89656	0.0334172
38	Mutant	1.69957	0.03285
38	WT	1.43922	0.0315703
39	Mock	2.97059	0.0346633
39	Mutant	1.74926	0.0333012
39	WT	1.4577	0.0308592
40	Mock	3.00902	0.0352181
40	Mutant	1.78188	0.0329576
40	WT	1.46664	0.0295919
41	Mock	3.03031	0.0356144
41	Mutant	1.8041	0.0321434
41	WT	1.47449	0.0281663
42	Mock	3.04023	0.0357317
42	Mutant	1.8232	0.0311561
42	WT	1.47992	0.0267636
43	Mock	3.03734	0.0356468
43	Mutant	1.83723	0.0302765
43	WT	1.48492	0.0252466
44	Mock	3.03781	0.035644
44	Mutant	1.85336	0.0293275
44	WT	1.48766	0.023974
45	Mock	3.03238	0.0355372
45	Mutant	1.86312	0.0282217
45	WT	1.49137	0.022669
46	Mock	3.02422	0.0354771
46	Mutant	1.87199	0.0273263
46	WT	1.49562	0.0214974
47	Mock	3.0125	0.0353045
47	Mutant	1.88277	0.0264983
47	WT	1.49957	0.0205761
48	Mock	3.00391	0.035067
48	Mutant	1.88801	0.0254771
48	WT	1.50355	0.0195712
49	Mock	2.98891	0.0348898
49	Mutant	1.89543	0.0247406
49	WT	1.5052	0.0186787
50	Mock	2.97918	0.034832
50	Mutant	1.89953	0.0239522
50	WT	1.50887	0.0177786
51	Mock	2.96625	0.0346072
51	Mutant	1.90598	0.0232649
51	WT	1.51102	0.0170017
52	Mock	2.95617	0.0345241
52	Mutant	1.91063	0.0227187
52	WT	1.51414	0.016323
53	Mock	2.9418	0.0344109
53	Mutant	1.91262	0.0220097
53	WT	1.51676	0.0158568
54	Mock	2.92684	0.034078
54	Mutant	1.91707	0.0215186
54	WT	1.51766	0.0153942
55	Mock	2.91215	0.0340623
55	Mutant	1.91875	0.0209452
55	WT	1.51742	0.0148131
56	Mock	2.89887	0.0339775
56	Mutant	1.92168	0.0206273
56	WT	1.52031	0.0143533
57	Mock	2.88383	0.0337842
57	Mutant	1.92305	0.0201476
57	WT	1.51934	0.0138305
58	Mock	2.86984	0.0336893
58	Mutant	1.92527	0.0198176
58	WT	1.5209	0.0134045
59	Mock	2.8552	0.0334481
59	Mutant	1.9241	0.019387
59	WT	1.5207	0.0130379
60	Mock	2.84098	0.0334472
60	Mutant	1.92535	0.0191787
60	WT	1.51934	0.0127218
61	Mock	2.82328	0.0331384
61	Mutant	1.92562	0.0188011
61	WT	1.51805	0.0123451
62	Mock	2.81023	0.033104
62	Mutant	1.92449	0.0185611
62	WT	1.51719	0.012028
63	Mock	2.79223	0.0328521
63	Mutant	1.92395	0.0183868
63	WT	1.51547	0.0117832
64	Mock	2.77941	0.032819
64	Mutant	1.92328	0.0181174
64	WT	1.51473	0.0115368
65	Mock	2.76121	0.0325298
65	Mutant	1.92215	0.0179099
65	WT	1.51406	0.0113145
66	Mock	2.74801	0.032458
66	Mutant	1.92191	0.0177888
66	WT	1.51164	0.0109598
67	Mock	2.73164	0.0322117
67	Mutant	1.9193	0.0175645
67	WT	1.50891	0.0108632
68	Mock	2.71473	0.032024
68	Mutant	1.91652	0.0173941
68	WT	1.50672	0.0106504
69	Mock	2.69656	0.0318162
69	Mutant	1.9148	0.0172504
69	WT	1.50562	0.0103959
70	Mock	2.68211	0.0316382
70	Mutant	1.9132	0.0170894
70	WT	1.50293	0.0102472
71	Mock	2.66441	0.0314923
71	Mutant	1.90926	0.0170241
71	WT	1.50031	0.010162
72	Mock	2.65359	0.0314589
72	Mutant	1.9075	0.0167699
72	WT	1.49684	0.0100039
73	Mock	2.63613	0.0312896
73	Mutant	1.90621	0.0167351
73	WT	1.49535	0.00988364
74	Mock	2.62082	0.0310868
74	Mutant	1.90309	0.0165963
74	WT	1.49246	0.00973653
75	Mock	2.60434	0.0309359
75	Mutant	1.89898	0.0164228
75	WT	1.48832	0.00962484
76	Mock	2.58617	0.030717
76	Mutant	1.89625	0.0163723
76	WT	1.4868	0.00950971
77	Mock	2.57105	0.0304501
77	Mutant	1.89316	0.0162095
77	WT	1.48363	0.00943366
78	Mock	2.55473	0.0302869
78	Mutant	1.88848	0.0161381
78	WT	1.47914	0.0094082
79	Mock	2.53773	0.0301042
79	Mutant	1.88582	0.0160611
79	WT	1.47637	0.00928488
80	Mock	2.52207	0.0299372
80	Mutant	1.88098	0.0160374
80	WT	1.47332	0.00911299
81	Mock	2.50598	0.0297707
81	Mutant	1.88109	0.0161645
81	WT	1.47051	0.00912907
82	Mock	2.48762	0.0294512
82	Mutant	1.87699	0.0161249
82	WT	1.46691	0.00896844
83	Mock	2.47203	0.0292347
83	Mutant	1.87422	0.0161025
83	WT	1.46445	0.00893204
84	Mock	2.45781	0.0290869
84	Mutant	1.86957	0.0161073
84	WT	1.46055	0.00887285
85	Mock	2.4402	0.0288473
85	Mutant	1.86566	0.0159995
85	WT	1.45664	0.0087122
86	Mock	2.42293	0.0286938
86	Mutant	1.86133	0.0160146
86	WT	1.45488	0.00872686
87	Mock	2.40359	0.0283968
87	Mutant	1.85605	0.0158433
87	WT	1.44816	0.00863673
88	Mock	2.39059	0.0281132
88	Mutant	1.8527	0.0158195
88	WT	1.44578	0.00855297
89	Mock	2.3775	0.0283341
89	Mutant	1.84719	0.0156078
89	WT	1.44184	0.00844645
90	Mock	2.36676	0.0286245
90	Mutant	1.84391	0.0155865
90	WT	1.44047	0.00844292
91	Mock	2.35258	0.028754
91	Mutant	1.84035	0.0155801
91	WT	1.43629	0.00843804
92	Mock	2.33699	0.0286607
92	Mutant	1.83668	0.0153947
92	WT	1.43305	0.00841391
93	Mock	2.31883	0.0284193
93	Mutant	1.8275	0.0152277
93	WT	1.42797	0.0083024
94	Mock	2.30559	0.0282816
94	Mutant	1.82594	0.015199
94	WT	1.42453	0.00814312
95	Mock	2.28832	0.0280084
95	Mutant	1.81969	0.0151233
95	WT	1.41891	0.00818492
96	Mock	2.27441	0.027832
96	Mutant	1.81605	0.0150598
96	WT	1.41836	0.00806502
97	Mock	2.25781	0.0275608
97	Mutant	1.80988	0.0149026
97	WT	1.41391	0.00797716
98	Mock	2.24477	0.0272173
98	Mutant	1.80707	0.0148887
98	WT	1.40988	0.00795659
99	Mock	2.22871	0.027127
99	Mutant	1.80324	0.0148096
99	WT	1.40719	0.00796513
100	Mock	2.21348	0.0267833
100	Mutant	1.79727	0.0146039
100	WT	1.40406	0.00790121
101	Mock	2.19875	0.0264782
101	Mutant	1.79293	0.0146673
101	WT	1.40086	0.0077988
102	Mock	2.17977	0.0261797
102	Mutant	1.78574	0.014461
102	WT	1.39508	0.00772021
103	Mock	2.16883	0.025963
103	Mutant	1.78398	0.0144288
103	WT	1.39391	0.00769746
104	Mock	2.15344	0.0257298
104	Mutant	1.77754	0.0142881
104	WT	1.39043	0.007701
105	Mock	2.13836	0.025424
105	Mutant	1.7743	0.0143534
105	WT	1.38648	0.00768425
106	Mock	2.12566	0.0252414
106	Mutant	1.76875	0.0141583
106	WT	1.38352	0.00752471
107	Mock	2.10883	0.0248924
107	Mutant	1.76336	0.0141309
107	WT	1.37984	0.00755007
108	Mock	2.09633	0.0246944
108	Mutant	1.75789	0.0140856
108	WT	1.37535	0.00748361
109	Mock	2.08176	0.0244775
109	Mutant	1.75441	0.0139693
109	WT	1.37195	0.0074187
110	Mock	2.06781	0.0242386
110	Mutant	1.75082	0.0138465
110	WT	1.36836	0.00737593
111	Mock	2.05402	0.0239892
111	Mutant	1.74527	0.0138812
111	WT	1.36672	0.00738872
112	Mock	2.04078	0.0237367
112	Mutant	1.73945	0.0137357
112	WT	1.36148	0.00729839
113	Mock	2.0316	0.0238446
113	Mutant	1.73512	0.0136711
113	WT	1.35809	0.00725684
114	Mock	2.01855	0.0239266
114	Mutant	1.73	0.013675
114	WT	1.35574	0.00717607
115	Mock	2.00352	0.0238223
115	Mutant	1.72379	0.0135506
115	WT	1.35055	0.00711978
116	Mock	1.99445	0.0238433
116	Mutant	1.71969	0.0135688
116	WT	1.34801	0.00709624
117	Mock	1.98246	0.0237401
117	Mutant	1.71594	0.0134245
117	WT	1.34508	0.00707453
118	Mock	1.9718	0.0234855
118	Mutant	1.71145	0.0132571
118	WT	1.34172	0.00700364
119	Mock	1.95766	0.023322
119	Mutant	1.70695	0.0133259
119	WT	1.33801	0.00691165
120	Mock	1.94516	0.0231792
120	Mutant	1.70176	0.0131604
120	WT	1.33531	0.00694403
121	Mock	1.93215	0.0229529
121	Mutant	1.6952	0.0131298
121	WT	1.33043	0.00685106
122	Mock	1.92227	0.02287
122	Mutant	1.69105	0.0131098
122	WT	1.32934	0.00681332
123	Mock	1.91055	0.0226386
123	Mutant	1.68848	0.0129823
123	WT	1.3252	0.00674122
124	Mock	1.89727	0.0224044
124	Mutant	1.68152	0.0128777
124	WT	1.32152	0.00672611
125	Mock	1.88621	0.0223193
125	Mutant	1.67938	0.0128999
125	WT	1.31969	0.0067116
126	Mock	1.87684	0.0220445
126	Mutant	1.67637	0.0131437
126	WT	1.31609	0.0067261
127	Mock	1.86395	0.0218247
127	Mutant	1.67156	0.0133219
127	WT	1.31391	0.00678302
128	Mock	1.85461	0.021748
128	Mutant	1.66883	0.0133721
128	WT	1.31395	0.00725152
129	Mock	1.84488	0.0214646
129	Mutant	1.6641	0.0134945
129	WT	1.31086	0.00761997
130	Mock	1.83422	0.0213099
130	Mutant	1.65977	0.0132942
130	WT	1.30695	0.00770494
131	Mock	1.82344	0.0211805
131	Mutant	1.65574	0.0132582
131	WT	1.3041	0.00762578
132	Mock	1.8177	0.0215424
132	Mutant	1.65043	0.0133083
132	WT	1.30105	0.00758531
133	Mock	1.81102	0.0219653
133	Mutant	1.64402	0.0132309
133	WT	1.29773	0.00748762
134	Mock	1.80199	0.0222167
134	Mutant	1.63965	0.013039
134	WT	1.29359	0.00728542
135	Mock	1.79328	0.0223466
135	Mutant	1.63809	0.0131149
135	WT	1.2923	0.00725218
136	Mock	1.7823	0.0221032
136	Mutant	1.63293	0.0129516
136	WT	1.2891	0.00709366
137	Mock	1.77375	0.0219523
137	Mutant	1.62813	0.0128534
137	WT	1.2857	0.00699732
138	Mock	1.7634	0.0217179
138	Mutant	1.62207	0.0128595
138	WT	1.28199	0.00692139
139	Mock	1.75469	0.0215392
139	Mutant	1.61879	0.012814
139	WT	1.27965	0.00689299
140	Mock	1.74488	0.021206
140	Mutant	1.61418	0.0126674
140	WT	1.27875	0.00674623
141	Mock	1.73656	0.0209584
141	Mutant	1.61223	0.0126546
141	WT	1.27504	0.00670044
142	Mock	1.7268	0.0206034
142	Mutant	1.60633	0.0125225
142	WT	1.27188	0.00653762
143	Mock	1.71695	0.0203582
143	Mutant	1.60152	0.0124285
143	WT	1.26883	0.00644458
144	Mock	1.70762	0.0201721
144	Mutant	1.59625	0.0123532
144	WT	1.26613	0.00630839
145	Mock	1.69965	0.0199355
145	Mutant	1.59312	0.0122832
145	WT	1.26313	0.00623908
146	Mock	1.68914	0.0196879
146	Mutant	1.58832	0.0121991
146	WT	1.26047	0.00614986
147	Mock	1.68207	0.0193017
147	Mutant	1.58496	0.0121121
147	WT	1.25828	0.00614625
148	Mock	1.67141	0.0191342
148	Mutant	1.58	0.0119477
148	WT	1.25562	0.00603084
149	Mock	1.66316	0.0188167
149	Mutant	1.575	0.0118705
149	WT	1.25172	0.0059332
150	Mock	1.65449	0.018528
150	Mutant	1.57438	0.011744
150	WT	1.25113	0.00593569
161	Mock	1.57691	0.0190308
161	Mutant	1.52949	0.0115397
161	WT	1.22242	0.00537574
162	Mock	1.57262	0.0192134
162	Mutant	1.52762	0.0116004
162	WT	1.22113	0.00535586
163	Mock	1.56539	0.0192696
163	Mutant	1.52215	0.0115161
163	WT	1.21902	0.00522364
164	Mock	1.91723	0.0372359
164	Mutant	1.69855	0.0194133
164	WT	1.46477	0.0196347
165	Mock	2.26355	0.0493321
165	Mutant	1.88137	0.0259956
165	WT	1.69555	0.0282658
166	Mock	2.85477	0.0377603
166	Mutant	2.25191	0.015841
166	WT	2.12348	0.0131655
167	Mock	3.15105	0.0377615
167	Mutant	2.4443	0.0136567
167	WT	2.30914	0.00857619
168	Mock	3.3234	0.0394025
168	Mutant	2.57051	0.0139717
168	WT	2.40215	0.00742829
169	Mock	3.42863	0.0409224
169	Mutant	2.63984	0.0145441
169	WT	2.44613	0.00739041
170	Mock	3.49141	0.0419646
170	Mutant	2.69219	0.0151554
170	WT	2.47094	0.00730839
171	Mock	3.53227	0.0427162
171	Mutant	2.72418	0.0156027
171	WT	2.47371	0.00745614
172	Mock	3.56203	0.0432804
172	Mutant	2.74512	0.0159832
172	WT	2.47438	0.00743713
173	Mock	3.58457	0.0436834
173	Mutant	2.76562	0.0163074
173	WT	2.47215	0.00733073
174	Mock	3.60227	0.044022
174	Mutant	2.77707	0.0164372
174	WT	2.4673	0.00738332
175	Mock	3.61406	0.0442941
175	Mutant	2.78734	0.016638
175	WT	2.46176	0.00736199
176	Mock	3.6234	0.0444977
176	Mutant	2.79527	0.0168211
176	WT	2.45637	0.00730729
177	Mock	3.63293	0.0447119
177	Mutant	2.80434	0.0171153
177	WT	2.4525	0.00726111
178	Mock	3.63621	0.0448307
178	Mutant	2.81191	0.0171429
178	WT	2.44605	0.00721912
179	Mock	3.64262	0.0448866
179	Mutant	2.8159	0.0172531
179	WT	2.44062	0.00714767
180	Mock	3.64164	0.044832
180	Mutant	2.81738	0.0173016
180	WT	2.43422	0.00715403
181	Mock	3.64875	0.0448689
181	Mutant	2.8227	0.0173409
181	WT	2.43063	0.00711286
182	Mock	3.65141	0.0450969
182	Mutant	2.82742	0.0173825
182	WT	2.42535	0.00710345
183	Mock	3.65371	0.0451184
183	Mutant	2.83164	0.0176208
183	WT	2.42215	0.00710146
184	Mock	3.65156	0.0451956
184	Mutant	2.82676	0.0176555
184	WT	2.41613	0.00709278
185	Mock	3.65266	0.0451156
185	Mutant	2.83012	0.017791
185	WT	2.41133	0.00695965
186	Mock	3.65551	0.0452383
186	Mutant	2.83504	0.0177261
186	WT	2.40883	0.00699445
187	Mock	3.65414	0.0451042
187	Mutant	2.83566	0.0178041
187	WT	2.4057	0.00688966
188	Mock	3.65492	0.0452833
188	Mutant	2.83539	0.0178259
188	WT	2.40008	0.00705697
189	Mock	3.65258	0.0452964
189	Mutant	2.83898	0.0179492
189	WT	2.39695	0.00694122
190	Mock	3.65176	0.0452642
190	Mutant	2.83867	0.0179745
190	WT	2.3923	0.00699324
191	Mock	3.64949	0.0452364
191	Mutant	2.83789	0.0181225
191	WT	2.38594	0.00691131
192	Mock	3.65242	0.045301
192	Mutant	2.84078	0.018174
192	WT	2.3841	0.00685301
193	Mock	3.6475	0.0451433
193	Mutant	2.83906	0.018026
193	WT	2.3793	0.00686449
194	Mock	3.64637	0.0451954
194	Mutant	2.8398	0.0181528
194	WT	2.37676	0.0068927
195	Mock	3.64301	0.0451797
195	Mutant	2.83844	0.0184425
195	WT	2.37152	0.0068701
196	Mock	3.64062	0.0451337
196	Mutant	2.83863	0.0182557
196	WT	2.36945	0.00682471
197	Mock	3.63816	0.0449896
197	Mutant	2.83949	0.0183982
197	WT	2.36441	0.00673727
198	Mock	3.63535	0.0450121
198	Mutant	2.83766	0.0183536
198	WT	2.36105	0.00683804
199	Mock	3.63195	0.04495
199	Mutant	2.83828	0.0184539
199	WT	2.35539	0.00679776
200	Mock	3.62684	0.0449371
200	Mutant	2.83512	0.0185638
200	WT	2.35344	0.00680904
201	Mock	3.6227	0.0448358
201	Mutant	2.83473	0.0185451
201	WT	2.34824	0.00668981
202	Mock	3.61758	0.044834
202	Mutant	2.83211	0.0185668
202	WT	2.3432	0.00678085
203	Mock	3.61117	0.0447233
203	Mutant	2.82664	0.0186623
203	WT	2.33742	0.00687121
204	Mock	3.61059	0.0446986
204	Mutant	2.82758	0.0186517
204	WT	2.33422	0.00680574
205	Mock	3.60414	0.0446855
205	Mutant	2.82719	0.0186737
205	WT	2.32852	0.00682977
206	Mock	3.59867	0.044601
206	Mutant	2.82313	0.0187766
206	WT	2.32414	0.00676982
207	Mock	3.59227	0.0445215
207	Mutant	2.82008	0.0186084
207	WT	2.32125	0.00661229
208	Mock	3.58977	0.0444433
208	Mutant	2.81754	0.0187415
208	WT	2.3168	0.00678627
209	Mock	3.58391	0.0443655
209	Mutant	2.81758	0.0188761
209	WT	2.31246	0.00670655
210	Mock	3.5793	0.0442527
210	Mutant	2.81402	0.0187165
210	WT	2.30984	0.00672348
211	Mock	3.57289	0.0441635
211	Mutant	2.81184	0.0188371
211	WT	2.30445	0.00667309
212	Mock	3.56859	0.0441415
212	Mutant	2.80988	0.018911
212	WT	2.30145	0.00666395
213	Mock	3.56078	0.0439868
213	Mutant	2.8073	0.018777
213	WT	2.29473	0.00659998
214	Mock	3.55613	0.0439775
214	Mutant	2.80484	0.0188664
214	WT	2.29188	0.00669872
215	Mock	3.5475	0.0438906
215	Mutant	2.80121	0.0188969
215	WT	2.28719	0.00656553
216	Mock	3.54176	0.0437304
216	Mutant	2.79746	0.0188113
216	WT	2.28336	0.00668041
217	Mock	3.53508	0.0436359
217	Mutant	2.79531	0.0188758
217	WT	2.27914	0.00661485
218	Mock	3.52879	0.0436086
218	Mutant	2.79203	0.0190493
218	WT	2.27465	0.00650788
219	Mock	3.52242	0.0434113
219	Mutant	2.78895	0.0189881
219	WT	2.26965	0.00663827
220	Mock	3.51797	0.0434067
220	Mutant	2.7848	0.0188562
220	WT	2.26383	0.00655231
221	Mock	3.51031	0.0433698
221	Mutant	2.78109	0.0189994
221	WT	2.26094	0.00658324
222	Mock	3.50402	0.0432334
222	Mutant	2.77895	0.0189727
222	WT	2.2557	0.00656891
223	Mock	3.49559	0.0430862
223	Mutant	2.77543	0.0190078
223	WT	2.25152	0.00653904
224	Mock	3.48656	0.0429075
224	Mutant	2.76992	0.0188966
224	WT	2.24578	0.00654716
225	Mock	3.4802	0.0428938
225	Mutant	2.76855	0.0190092
225	WT	2.24125	0.00658257
226	Mock	3.47652	0.0427233
226	Mutant	2.7641	0.0189979
226	WT	2.23805	0.00656816
227	Mock	3.47078	0.0427047
227	Mutant	2.76156	0.0190236
227	WT	2.23387	0.0066031
228	Mock	3.46238	0.0426394
228	Mutant	2.75711	0.0190188
228	WT	2.23098	0.00653171
229	Mock	3.45352	0.0425272
229	Mutant	2.75516	0.0190118
229	WT	2.22691	0.00656773
230	Mock	3.44902	0.042352
230	Mutant	2.75078	0.0190597
230	WT	2.22141	0.00666409
231	Mock	3.44328	0.04228
231	Mutant	2.74586	0.0190205
231	WT	2.21609	0.00661865
232	Mock	3.43383	0.0421393
232	Mutant	2.74094	0.0188295
232	WT	2.21227	0.00658593
233	Mock	3.42754	0.0420596
233	Mutant	2.73789	0.0189288
233	WT	2.2075	0.00663172
234	Mock	3.42035	0.0418365
234	Mutant	2.73516	0.0188174
234	WT	2.20293	0.00649059
235	Mock	3.41098	0.0418239
235	Mutant	2.73227	0.0188246
235	WT	2.19691	0.0065959
236	Mock	3.40191	0.0416571
236	Mutant	2.72824	0.0187008
236	WT	2.19391	0.00667558
237	Mock	3.39633	0.0414807
237	Mutant	2.72168	0.0189154
237	WT	2.18859	0.00659849
238	Mock	3.38477	0.0414233
238	Mutant	2.71484	0.0190517
238	WT	2.1825	0.0066375
239	Mock	3.38391	0.0413671
239	Mutant	2.71402	0.0187648
239	WT	2.17973	0.0065994
240	Mock	3.37355	0.041177
240	Mutant	2.70914	0.0187532
240	WT	2.17437	0.0067106
241	Mock	3.36809	0.0411606
241	Mutant	2.70594	0.0187808
241	WT	2.17023	0.00664901
242	Mock	3.35926	0.0409414
242	Mutant	2.7016	0.0188106
242	WT	2.16621	0.00669269
243	Mock	3.34938	0.0408087
243	Mutant	2.69672	0.0187319
243	WT	2.16219	0.00673006
244	Mock	3.34504	0.0407391
244	Mutant	2.6923	0.0187189
244	WT	2.15789	0.0066438
245	Mock	3.33633	0.0405313
245	Mutant	2.68723	0.0188019
245	WT	2.15223	0.00677911
246	Mock	3.32895	0.0404892
246	Mutant	2.68555	0.0187137
246	WT	2.14922	0.00673719
247	Mock	3.32352	0.0404124
247	Mutant	2.68141	0.0186906
247	WT	2.14348	0.00666284
248	Mock	3.31625	0.0402767
248	Mutant	2.67383	0.0186569
248	WT	2.13844	0.00677475
249	Mock	3.30754	0.0401687
249	Mutant	2.67078	0.0185509
249	WT	2.13504	0.00678179
250	Mock	3.30098	0.0400641
250	Mutant	2.66793	0.018661
250	WT	2.13293	0.00680108
251	Mock	3.29172	0.0399684
251	Mutant	2.6625	0.0185159
251	WT	2.1257	0.00681072
252	Mock	3.28301	0.0397981
252	Mutant	2.65656	0.0186205
252	WT	2.12	0.00679983
253	Mock	3.27602	0.0396621
253	Mutant	2.65641	0.0186243
253	WT	2.11762	0.00667346
254	Mock	3.27078	0.0395964
254	Mutant	2.64992	0.0185898
254	WT	2.11422	0.00685731
255	Mock	3.26355	0.0395296
255	Mutant	2.64629	0.0184985
255	WT	2.10676	0.00679173
256	Mock	3.25715	0.0394293
256	Mutant	2.64023	0.018452
256	WT	2.10402	0.00683932
257	Mock	3.24914	0.0393283
257	Mutant	2.63664	0.0184364
257	WT	2.10082	0.00679953
258	Mock	3.23801	0.0391356
258	Mutant	2.62855	0.0182945
258	WT	2.09578	0.00686513
259	Mock	3.22949	0.0390806
259	Mutant	2.62594	0.018448
259	WT	2.0893	0.00685757
260	Mock	3.22715	0.0389472
260	Mutant	2.6241	0.0183935
260	WT	2.08656	0.00681691
261	Mock	3.22012	0.038836
261	Mutant	2.62	0.018366
261	WT	2.08387	0.00686025
262	Mock	3.20719	0.0386842
262	Mutant	2.61488	0.0183107
262	WT	2.07633	0.00686703
263	Mock	3.20102	0.0387068
263	Mutant	2.60805	0.018238
263	WT	2.07285	0.00685147
264	Mock	3.19746	0.0385242
264	Mutant	2.60699	0.0182997
264	WT	2.06934	0.00684115
265	Mock	3.19234	0.0385003
265	Mutant	2.60383	0.0182195
265	WT	2.06496	0.00688691
266	Mock	3.18047	0.0382827
266	Mutant	2.59758	0.0181391
266	WT	2.06125	0.00683377
267	Mock	3.17797	0.0382655
267	Mutant	2.59547	0.0182908
267	WT	2.05832	0.00691042
268	Mock	3.17086	0.0381163
268	Mutant	2.59094	0.0180698
268	WT	2.05406	0.00684829
269	Mock	3.16352	0.0380985
269	Mutant	2.58648	0.0180878
269	WT	2.04738	0.00691371
270	Mock	3.15598	0.0379344
270	Mutant	2.58285	0.0180871
270	WT	2.04473	0.006898
271	Mock	3.14645	0.0377715
271	Mutant	2.57492	0.0179858
271	WT	2.03895	0.00692508
272	Mock	3.14113	0.0378071
272	Mutant	2.57238	0.0179723
272	WT	2.03625	0.00685637
273	Mock	3.13504	0.0375928
273	Mutant	2.56762	0.0178755
273	WT	2.03289	0.00681678
274	Mock	3.12828	0.0375492
274	Mutant	2.56324	0.0179489
274	WT	2.02879	0.00687102
275	Mock	3.1193	0.0374915
275	Mutant	2.55934	0.0178822
275	WT	2.02418	0.00690582
276	Mock	3.11449	0.0373803
276	Mutant	2.5552	0.0179188
276	WT	2.02039	0.00687819
277	Mock	3.10883	0.0373298
277	Mutant	2.55156	0.0177267
277	WT	2.01758	0.00684485
278	Mock	3.09883	0.0371853
278	Mutant	2.54527	0.0175723
278	WT	2.01113	0.00683217
