## Supplementary Table 9 for "Genetic and structural evidence links Ca^2+^ dysregulation and ATP2B2 to neuropsychiatric illness"

Supplementary Table 9: From the 3D neighborhood test. Each row lists a missense variant, its amino acid position, and the corresponding spatial enrichment p value for local case clustering within a 15 � structural radius.
HGVSp/c	is_case	Mutation	aa_pos	p_value
p.Thr818Met	1	T818M	818	0.16142847692590528
p.Cys635Gly	1	C635G	635	0.926435799
p.Glu457Lys	1	E457K	457	0.000189657
p.Glu457Lys	1	E457K	457	0.000189657
p.Ser160Pro	1	S160P	160	0.019931663484208682
p.Phe444Leu	1	F444L	444	0.002394501
p.Thr601Ala	1	T601A	601	0.9698680176368576
p.Val565Met	1	V565M	565	0.27466056538205247
p.Arg1014Cys	1	R1014C	1014	0.5673305085011738
p.Ser470Pro	1	S470P	470	0.32240412461235973
p.Ser922Leu	1	S922L	922	0.006289901
p.Val913Met	1	V913M	913	0.000249469
p.Gly821Arg	1	G821R	821	0.1712737673906054
p.Cys699Arg	1	C699R	699	0.9756369374756408
p.Arg32Cys	1	R32C	32	0.9982683933511554
p.Pro554Thr	1	P554T	554	0.49659494422862693
p.Leu1092Leu	1	L1092L	1092	1
p.Pro69Leu	1	P69L	69	0.9921739383043633
p.Ile1070Thr	1	I1070T	1070	0.035566286565783554
p.Val1036Met	1	V1036M	1036	0.11263270863948954
p.Arg482Cys	1	R482C	482	0.5682489591774286
p.Thr420Asn	1	T420N	420	0.45297747022009477
p.Phe1040Leu	1	F1040L	1040	0.083141783
p.Lys975Arg	1	K975R	975	0.6534777572008551
p.Ile966Met	1	I966M	966	0.2015969996486777
p.Ala907Gly	1	A907G	907	0.002723586
p.Val885Ile	1	V885I	885	5.413487532556843e-06
p.Met837Ile	1	M837I	837	0.30984523866845726
p.Asp832Asn	1	D832N	832	0.7531273998197774
p.Val800Ile	1	V800I	800	0.5249252955886823
p.Arg790Cys	1	R790C	790	0.27431719276907424
p.Arg790His	1	R790H	790	0.27431719276907424
p.Lys784Gln	1	K784Q	784	0.8868903408435044
p.Glu761Asp	1	E761D	761	0.22852011482308798
p.Ala738Thr	1	A738T	738	0.10012995561334335
p.Thr737Met	1	T737M	737	0.4719171494895897
p.Asp733Asn	1	D733N	733	0.055065452
p.Arg722Trp	1	R722W	722	1
p.Pro708Leu	1	P708L	708	0.12716865786715179
p.Arg651Ser	1	R651S	651	0.9337110529803745
p.Arg621Cys	1	R621C	621	0.9756369374756408
p.Arg588His	1	R588H	588	0.45297747022009477
p.Arg563Trp	1	R563W	563	0.084186654
p.Ala514Val	1	A514V	514	0.9615475401838598
p.Val512Ile	1	V512I	512	0.5668891975258128
p.Arg482His	1	R482H	482	0.5682489591774286
p.Val463Ala	1	V463A	463	0.13692595893111562
p.Pro460Ser	1	P460S	460	0.01900341
p.Val448Met	1	V448M	448	5.6536737396775154e-05
p.Ile446Val	1	I446V	446	0.000249469
p.Phe443Leu	1	F443L	443	0.028606979
p.Pro427Leu	1	P427L	427	0.49659494422862693
p.Ala400Glu	1	A400E	400	0.001117321
p.Arg270Trp	1	R270W	270	0.9693228098864923
p.Leu227Val	1	L227V	227	0.9988783484008056
p.Val201Asp	1	V201D	201	0.8212967609557613
p.Arg196Trp	1	R196W	196	0.9756369374756408
p.Ile157Thr	1	I157T	157	0.000520844
p.Glu146Lys	1	E146K	146	0.8279802599425282
p.Gly133Arg	1	G133R	133	0.567251527
p.Phe123Leu	1	F123L	123	0.6938798703726607
p.Ile113Thr	1	I113T	113	3.0118495440895045e-05
p.Thr107Met	1	T107M	107	5.6536737396775154e-05
p.Met28Leu	1	M28L	28	0.9994910239901681
p.Arg1014Cys	1	R1014C	1014	0.5673305085011738
p.Ser470Pro	1	S470P	470	0.32240412461235973
p.Val844Met	0	V844M	844	0.27431719276907424
p.Thr40Ser	0	T40S	40	0.9488154519857811
p.Asp526Asn	0	D526N	526	0.822642022
p.Pro685Leu	0	P685L	685	0.9517007490219357
p.Pro126Ser	0	P126S	126	0.3031579758954259
p.Gly1025Ser	0	G1025S	1025	0.567251527
p.Ile236Thr	0	I236T	236	0.9770159838878233
p.Ile213Met	0	I213M	213	0.9898833348851416
p.Ile899Val	0	I899V	899	0.11779969697575726
p.Arg728Leu	0	R728L	728	0.059529948256211995
p.Thr433Met	0	T433M	433	0.11779969697575726
p.Lys61Ile	0	K61I	61	0.9610889698204629
p.Cys57Ser	0	C57S	57	0.961911619
p.Ala1082Thr	0	A1082T	1082	0.6350871639346636
p.Ala985Val	0	A985V	985	0.3016818270340146
p.Asp980Asn	0	D980N	980	0.49659494422862693
p.Pro929Leu	0	P929L	929	0.22852011482308798
p.Glu758Lys	0	E758K	758	0.13692595893111562
p.Ile741Val	0	I741V	741	0.093612709
p.Pro663Ala	0	P663A	663	0.11263270863948954
p.Glu644Lys	0	E644K	644	0.8868903408435044
p.Asp526His	0	D526H	526	0.822642022
p.Gly517Ser	0	G517S	517	0.926435799
p.Glu132Lys	0	E132K	132	0.4391114758080072
p.Thr94Ser	0	T94S	94	1
p.Arg59Cys	0	R59C	59	0.9881085761808722
p.Gly39Ser	0	G39S	39	0.9337110529803745
p.Gly25Arg	0	G25R	25	0.9756369374756408
p.Glu23Asp	0	E23D	23	0.9900141244667694
p.Ile1070Val	0	I1070V	1070	0.035566286565783554
p.Gly1018Ser	0	G1018S	1018	0.7899646939064486
p.Arg942His	0	R942H	942	0.7259639373654859
p.Ile839Thr	0	I839T	839	0.028940479963438237
p.Arg777Gln	0	R777Q	777	0.7454220604801893
p.Met729Val	0	M729V	729	0.037553733
p.Asp667Asn	0	D667N	667	0.080437961
p.Glu655Lys	0	E655K	655	0.8056349835372886
p.Arg653Gln	0	R653Q	653	0.9096135529036473
p.Arg649Gln	0	R649Q	649	0.7899646939064486
p.Arg646Cys	0	R646C	646	0.7531273998197774
p.Thr611Ser	0	T611S	611	0.8212967609557613
p.Arg606Cys	0	R606C	606	0.51635475
p.Asn567Ser	0	N567S	567	0.028617156
p.Ile544Thr	0	I544T	544	0.7683838679893988
p.Ile530Val	0	I530V	530	0.7683838679893988
p.Arg508His	0	R508H	508	0.001372506
p.Val463Ile	0	V463I	463	0.13692595893111562
p.Val422Gly	0	V422G	422	0.17502757839582192
p.Val264Met	0	V264M	264	0.6193794057978393
p.Val216Ile	0	V216I	216	0.8949106853222267
p.Arg196Gln	0	R196Q	196	0.9756369374756408
p.Gly128Ser	0	G128S	128	0.3374722014383797
p.Ile113Val	0	I113V	113	3.0118495440895045e-05
p.Val99Ala	0	V99A	99	0.084186654
p.Ile87Val	0	I87V	87	0.8658302827023806
p.Gln84Arg	0	Q84R	84	0.9921739383043633
p.Phe82Leu	0	F82L	82	0.9920364615876707
p.Asp74Ala	0	D74A	74	0.9807364531496963
p.Glu66Gly	0	E66G	66	0.8212967609557613
p.Ile46Met	0	I46M	46	0.9848334723796105
p.Val44Ala	0	V44A	44	0.9488154519857811
p.Arg38Gln	0	R38Q	38	0.9780191654121728
p.Leu1089Phe	0	L1089F	1089	0.9517007490219357
p.Thr1083Ser	0	T1083S	1083	0.5691338073535772
p.Thr1083Ala	0	T1083A	1083	0.5691338073535772
p.Ile1068Leu	0	I1068L	1068	0.3031579758954259
p.Cys1067Ser	0	C1067S	1067	0.039369263
p.Leu1061Pro	0	L1061P	1061	0.5744763682602363
p.Ser1057Ala	0	S1057A	1057	0.2015969996486777
p.Cys1056Ser	0	C1056S	1056	0.18583620902960996
p.Pro1053Ser	0	P1053S	1053	0.014375961
p.Pro1053Thr	0	P1053T	1053	0.014375961
p.Cys1033Tyr	0	C1033Y	1033	0.16692645246564092
p.Ile1026Val	0	I1026V	1026	0.45297747022009477
p.Arg1020His	0	R1020H	1020	0.8601529932676208
p.Arg1020Cys	0	R1020C	1020	0.8601529932676208
p.His1017Gln	0	H1017Q	1017	0.6611902960209971
p.Pro986Ala	0	P986A	986	0.080437961
p.Ser981Arg	0	S981R	981	0.6350871639346636
p.Gly957Ser	0	G957S	957	0.25012297656278043
p.Met951Ile	0	M951I	951	0.27431719276907424
p.Arg942Cys	0	R942C	942	0.7259639373654859
p.Glu932Asp	0	E932D	932	0.712736771
p.Pro930Leu	0	P930L	930	0.4634591246859969
p.Thr927Ile	0	T927I	927	0.20921713367181163
p.Ala924Thr	0	A924T	924	0.001647714
p.Cys898Phe	0	C898F	898	0.01014053
p.Val892Ala	0	V892A	892	0.013182200979135143
p.Val862Ile	0	V862I	862	0.7032872544736721
p.Ser860Cys	0	S860C	860	0.4220278114443171
p.Val844Met	0	V844M	844	0.27431719276907424
p.Ala836Thr	0	A836T	836	0.4220278114443171
p.Arg812Gln	0	R812Q	812	0.7899646939064486
p.Glu810Lys	0	E810K	810	0.822642022
p.His808Tyr	0	H808Y	808	0.7899646939064486
p.Arg777Leu	0	R777L	777	0.7454220604801893
p.Ile773Thr	0	I773T	773	0.4391114758080072
p.Glu769Ala	0	E769A	769	0.9104493080406705
p.Arg767His	0	R767H	767	0.23692683999873201
p.Arg767Cys	0	R767C	767	0.23692683999873201
p.Arg767Ser	0	R767S	767	0.23692683999873201
p.Lys760Arg	0	K760R	760	0.083141783
p.Gly746Asp	0	G746D	746	0.40941857270973336
p.Arg728His	0	R728H	728	0.059529948256211995
p.Arg728Cys	0	R728C	728	0.059529948256211995
p.Gly724Asp	0	G724D	724	0.9273706552624187
p.Gly724Ser	0	G724S	724	0.9273706552624187
p.Arg718His	0	R718H	718	0.860069274
p.Arg718Cys	0	R718C	718	0.860069274
p.Glu715Gly	0	E715G	715	0.9273706552624187
p.Val702Met	0	V702M	702	0.9316237948286337
p.Leu694Phe	0	L694F	694	0.7259639373654859
p.Asp692Asn	0	D692N	692	0.6252305744167705
p.Asn691Tyr	0	N691Y	691	0.7454220604801893
p.Asp688Asn	0	D688N	688	0.822642022
p.Ser681Gly	0	S681G	681	0.776343914
p.Ile672Val	0	I672V	672	0.3235310518626015
p.Val657Ile	0	V657I	657	0.7531273998197774
p.Asp652His	0	D652H	652	0.7683838679893988
p.Pro650Leu	0	P650L	650	0.7899646939064486
p.Arg649Pro	0	R649P	649	0.7899646939064486
p.Ala642Val	0	A642V	642	0.7454220604801893
p.Ala642Glu	0	A642E	642	0.7454220604801893
p.Lys637Gln	0	K637Q	637	0.8212967609557613
p.Lys634Arg	0	K634R	634	0.8493942624991158
p.Val631Leu	0	V631L	631	0.8083118730653621
p.Arg606His	0	R606H	606	0.51635475
p.Pro592Ala	0	P592A	592	0.49659494422862693
p.Val587Leu	0	V587L	587	0.8903844701576137
p.Pro586Leu	0	P586L	586	0.49659494422862693
p.Pro586His	0	P586H	586	0.49659494422862693
p.Thr569Met	0	T569M	569	0.028940479963438237
p.Ala547Thr	0	A547T	547	0.3016818270340146
p.Ala543Ser	0	A543S	543	0.32240412461235973
p.Thr532Ser	0	T532S	532	0.8868903408435044
p.Asn531Asp	0	N531D	531	0.860069274
p.Pro527Ser	0	P527S	527	0.9145448717705177
p.Lys522Gln	0	K522Q	522	0.6782315295542094
p.Thr503Met	0	T503M	503	0.3390529949047348
p.Ile496Val	0	I496V	496	0.4790487464338036
p.Ala486Thr	0	A486T	486	0.055065452
p.Asp477Asn	0	D477N	477	0.40941857270973336
p.Lys476Asn	0	K476N	476	0.7259639373654859
p.Cys432Tyr	0	C432Y	432	0.3334027012872906
p.Pro427Gln	0	P427Q	427	0.49659494422862693
p.Pro427Ser	0	P427S	427	0.49659494422862693
p.Tyr415Cys	0	Y415C	415	0.2015969996486777
p.Ile410Val	0	I410V	410	0.035566286565783554
p.Lys383Met	0	K383M	383	0.014375961
p.Ile285Val	0	I285V	285	0.9145448717705177
p.Ile284Val	0	I284V	284	0.7454220604801893
p.His263Gln	0	H263Q	263	0.51635475
p.Arg249Cys	0	R249C	249	0.9488154519857811
p.Ile236Val	0	I236V	236	0.9770159838878233
p.Leu234Val	0	L234V	234	0.9825321315128683
p.Gly226Ser	0	G226S	226	0.9970600310910216
p.Pro223Ser	0	P223S	223	0.8170755370409373
p.Ala214Ser	0	A214S	214	0.9838728229166658
p.Gly211Glu	0	G211E	211	0.9357717408769949
p.Gly211Arg	0	G211R	211	0.9357717408769949
p.Val210Ile	0	V210I	210	0.9700863374539175
p.Val209Ala	0	V209A	209	0.9557570667545799
p.Glu207Ala	0	E207A	207	0.994011383
p.Ala206Pro	0	A206P	206	0.9412152066757671
p.Pro204Arg	0	P204R	204	0.9282809805570266
p.Gln202His	0	Q202H	202	0.4323719167054323
p.Glu187Lys	0	E187K	187	0.8212967609557613
p.Arg185His	0	R185H	185	0.5668891975258128
p.Ser184Asn	0	S184N	184	0.8601529932676208
p.Arg180Gln	0	R180Q	180	0.45297747022009477
p.Asp172Glu	0	D172E	172	0.058734802
p.Asn171Ser	0	N171S	171	0.004976026
p.Thr168Met	0	T168M	168	0.008321469
p.Leu159Phe	0	L159F	159	0.002791434
p.Pro126Leu	0	P126L	126	0.3031579758954259
p.Ile117Val	0	I117V	117	0.000511859
p.Glu76Gly	0	E76G	76	0.9867819047232991
p.Asp74Glu	0	D74E	74	0.9807364531496963
p.Asp74Tyr	0	D74Y	74	0.9807364531496963
p.Gly70Val	0	G70V	70	0.9615475401838598
p.Lys61Gln	0	K61Q	61	0.9610889698204629
p.Arg58Trp	0	R58W	58	0.9610889698204629
p.Ile56Thr	0	I56T	56	0.9838728229166658
p.Thr49Ile	0	T49I	49	0.9640522103741698
p.Glu48Gly	0	E48G	48	0.9926879217122544
p.Val44Leu	0	V44L	44	0.9488154519857811
p.Gly39Asp	0	G39D	39	0.9337110529803745
p.Met28Val	0	M28V	28	0.9994910239901681
p.Thr27Ile	0	T27I	27	0.994011383
p.Cys26Tyr	0	C26Y	26	0.9954336967363728
p.Glu23Lys	0	E23K	23	0.9900141244667694
