## Supplemental Table 10 for "Genetic and structural evidence links Ca^2+^ dysregulation and ATP2B2 to neuropsychiatric illness"

### Sheet: Sheet1
Data collection and processing
Magnification	130,000x
Voltage (kV)	300
Electron exposure (e-/Å2)	59.9
Defocus range (µm)	-0.6 to -2.0
Pixel size (Å)	0.647
Symmetry imposed	C1
Initial particle images (no.)	4870659
Final particle images (no.)	283079
Map resolution (Å)	2.64
FSC threshold	0.143
Refinement
Initial model used	AlphaFold 3
Map sharpening B factor (Å2)	-78
Model composition
Non-hydrogen atoms	7456
Protein residues	960
Ligands	1 (Ca2+)
Root mean square deviation
Bond lengths (Å)	0.007
Bond angles (⁰)	1.264
Validation
MolProbity score	1.11
Clash score	3.17
Poor rotamers (%)	0
Rama-Z score (Whole/Helix/Sheet/Loop)	-0.23/-0.11/-0.36/0.10
CaBLAM score (Outliers/Disfavored/Cα)	0.64/3.71/0.42
Ramachandran plot
Favored (%)	98.21
Allowed (%)	1.79
Disallowed (%)	0
Deposition model (PDB-ID)	28JP
Deposition map (EMDB-ID)	56546
