## Supplemental Table 11 for "Genetic and structural evidence links Ca^2+^ dysregulation and ATP2B2 to neuropsychiatric illness"

### Sheet: Sheet1
secure_number	age	Gender	nbb_clinical_brain_diagnosis	Neuropath Report
S02483	57	Male	Unaffected Control	1. Neurofibrillary tangles, Braak stage I. 2. Atherosclerosis and arteriosclerosis. 3. Subsplenial lipoma, maximum diameter 2 cm. Comment: Braak staging of neurofibrillary degeneration is based on a scale of I-VI. Stage I is common above age 40 and not diagnostic
S09781	53	Male	Unaffected Control	1. Neurofibrillary degeneration, Braak stage I, with rare non-neuritic neocortical amyloid plaques. 2. Atherosclerosis and arteriosclerosis. Comment: Braak staging of neurofibrillary degeneration is based on a scale of I-VI. Stage I is common above age 40 and not diagnostic
S08682	66	Male	Unaffected Control	1. Small vessel cerebrovascular disease with atherosclerosis, arteriosclerosis, arteriolosclerosis, a remote microinfarct in the hippocampus and an acute incipient lacune in the motor cortex. 2. Sparse non-neuritic amyloid plaques, prefrontal cortex
S04112	46	Male	Unaffected Control	1. Neurofibrillary tangles, rare, consistent with Braak stage I. 2. Atherosclerosis, mild. Comment: There are no other diagnostic abnormalities. Braak staging of neurofibrillary degeneration is based on a scale of I-VI. Stage I is common above age 40 and not diagnostic
S19692	52	Female	Unaffected Control	1. Neurofibrillary tangles, Braak stage I. 2. Arteriosclerosis. 3. Brain swelling. Comment: Braak staging of neurofibrillary degeneration is based on a scale of I-VI. Stage I is common above age 40 and not diagnostic
S12545	69	Male	Unaffected Control	1.Neurofibrillary degeneration, early Braak stage I. 2. Atherosclerosis and arteriosclerosis, mild. Comment: There are no other diagnostic abnormalities. Braak staging of neurofibrillary degeneration is based on a scale of I-VI. Stage I is common above age 40 and not diagnostic
